# Circular RNA circASH1L(4,5) protects microRNA-129-5p from target-directed microRNA degradation in human skin wound healing

**DOI:** 10.1101/2024.03.12.584463

**Authors:** Qizhang Wang, Guanglin Niu, Zhuang Liu, Maria A. Toma, Jennifer Geara, Xiaowei Bian, Letian Zhang, Minna Piipponen, Dongqing Li, Pehr Sommar, Ning Xu Landén

## Abstract

Both circular RNAs (circRNA) and microRNAs (miRNA) have emerged to play important roles in health and disease. To understand their function in tissue repair, we profiled circRNA, linear RNA, and miRNA expression dynamics in human wound-edge keratinocytes across the wound healing process. Our investigation spotlighted circASH1L(4,5) and its engagement with miR-129-5p, both of which levels were increased with wound repair. Unlike conventional miRNA sponging, circASH1L enhanced miR-129 stability and silencing activity by protecting this miRNA from target-directed miRNA degradation (TDMD) triggered by NR6A1 mRNA. TGF-β signaling, pivotal in wound healing, fostered circASH1L expression while suppressing NR6A1, thus enhancing the miR-129 abundance at the post-transcriptional level. Functionally, circASH1L and miR-129 enhanced keratinocyte migration and proliferation, crucial for re-epithelialization of human wounds. Collectively, our study uncovers circRNAs’ novel role as shields for miRNAs and sheds light on the physiological importance of regulated miRNA degradation in human skin wound healing.
