## Supplementary material for "Circular RNA circASH1L(4,5) protects microRNA-129-5p from target-directed microRNA degradation in human skin wound healing": Table S1 Differentially expressed circRNAs in human wound tissues and epidermal cells

### Sheet: Tissue biopsies(51)
DE circRNAs (Wound7 vs Skin) |log2FC|＞1.5; P value < 0.05; Mean norm readcounts > 4
ID	baseMean	log2FoldChange	pvalue	padj	circbaseID	circPediaID	circAtlasID
chr9:4286038|4286523	7.45579	4.04792	9.30942e-08	0.000126515	hsa_circ_0002874	HSA_CIRCpedia_64191	hsa-GLIS3_0003
chr4:76134175|76144473	5.33431	2.58605	0.000211362	0.0201691	hsa_circ_0070039	HSA_CIRCpedia_49136	hsa-NUP54_0020
chr4:177353308|177360677	6.60678	2.46619	4.63651e-05	0.00700113	hsa_circ_0001460	HSA_CIRCpedia_47994	hsa-NEIL3_0001
chr1:155438327|155459898	4.90813	2.43409	0.000546469	0.0257772	hsa_circ_0003247	HSA_CIRCpedia_28186	hsa-ASH1L_0028
chr9:111386377|111391824	8.82858	2.20772	1.41712e-05	0.00481466	hsa_circ_0001882	HSA_CIRCpedia_62244	hsa-KIAA0368_0046
chr18:76849526|76851939	5.22224	2.06982	0.00062049	0.0272015	hsa_circ_0004979	HSA_CIRCpedia_24312	hsa-ZNF236_0003
chr21:34834410|34859578	4.13512	2.00909	0.00775367	0.104329	hsa_circ_0002360	HSA_CIRCpedia_35352	hsa-RUNX1_0001
chr9:134690912|134701333	6.11692	1.92327	0.00104989	0.036696	hsa_circ_0007482	HSA_CIRCpedia_63375	hsa-COL5A1_0001
chr6:47283938|47286595	13.0746	1.8874	5.4412e-06	0.00246487	hsa_circ_0001610	HSA_CIRCpedia_55208	hsa-TNFRSF21_0001
chr18:24064140|24069271	6.26303	1.84313	0.00186606	0.0517545	hsa_circ_0000839	HSA_CIRCpedia_23477	hsa-TTC39C_0002
chr5:66053406|66054951	8.22368	1.72801	0.00108009	0.036696	hsa_circ_0072732	HSA_CIRCpedia_52237	hsa-ERBIN_0004
chr2:8908621|8958642	5.93576	1.67556	0.00308814	0.0699463	hsa_circ_0000972	HSA_CIRCpedia_42586	hsa-MBOAT2_0003
chr2:61522611|61533903	11.8276	1.66553	0.000550537	0.0257772	hsa_circ_0001017	HSA_CIRCpedia_41959	hsa-XPO1_0001
chr15:80120328|80122800	5.88222	1.56377	0.00584235	0.0944537	hsa_circ_0000643	HSA_CIRCpedia_15848	hsa-ZFAND6_0001
chr4:105233897|105237351	14.8714	1.54403	0.000431497	0.0257772	hsa_circ_0070562	HSA_CIRCpedia_47035	hsa-TET2_0005
chr5:61472681|61473037	4.75244	1.52251	0.0175479	0.17034	hsa_circ_0005399	HSA_CIRCpedia_52063	hsa-ZSWIM6_0001
chr1:15717893|15721388	7.49817	-1.54569	0.00399331	0.0823986	hsa_circ_0000021	HSA_CIRCpedia_28440	hsa-PLEKHM2_0001
chr17:19309885|19329647	6.95123	-1.54742	0.00274919	0.0667171	hsa_circ_0002876	HSA_CIRCpedia_19619	hsa-EPN2_0010
chr5:177536358|177539147	15.0021	-1.58737	0.0019661	0.0527994	hsa_circ_0002972	HSA_CIRCpedia_51306	hsa-FAM193B_0003
chr7:74705164|74718941	4.07191	-1.59036	0.0263087	0.198619	hsa_circ_0005513	HSA_CIRCpedia_58831	hsa-GTF2I_0003
chr12:6548425|6548825	6.67832	-1.66506	0.0139328	0.152699	hsa_circ_0000375	HSA_CIRCpedia_9379	hsa-IFFO1_0001
chr1:9871187|9877989	6.26785	-1.69983	0.00504886	0.0915845	hsa_circ_0009674	HSA_CIRCpedia_33322	hsa-CTNNBIP1_0001
chr3:136980466|136995556	13.4537	-1.73173	0.00125752	0.0410565	hsa_circ_0067492	HSA_CIRCpedia_43745	hsa-IL20RB_0001
chr20:62139075|62140944	4.01721	-1.74805	0.0184864	0.175685	hsa_circ_0003456	HSA_CIRCpedia_34897	hsa-PSMA7_0001
chr19:50398851|50399484	19.1684	-1.7655	0.0167067	0.168181	hsa_circ_0052012	HSA_CIRCpedia_26513	hsa-POLD1_0002
chr3:111913319|111920419	5.75755	-1.76641	0.00456479	0.0865807	hsa_circ_0001326	HSA_CIRCpedia_42939	hsa-PHLDB2_0040
chr2:36396614|36442735	4.89247	-1.84605	0.0040017	0.0823986	hsa_circ_0002346	HSA_CIRCpedia_41042	hsa-CRIM1_0018
chr5:10415488|10417404	5.67107	-1.8535	0.0059077	0.0944537	hsa_circ_0001467	HSA_CIRCpedia_49742	hsa-MARCH6_0047
chr11:45862060|45872233	5.26592	-1.85829	0.00668465	0.0956257	hsa_circ_0000295	HSA_CIRCpedia_4416	hsa-CRY2_0002
chr2:62979188|62996766	4.74721	-1.8862	0.0102056	0.129621	hsa_circ_0005552	HSA_CIRCpedia_41992	hsa-EHBP1_0007
chr6:130955105|130956499	4.10787	-1.88718	0.00621379	0.0948825	hsa_circ_0001640	HSA_CIRCpedia_53531	hsa-EPB41L2_0003
chr7:98191614|98194572	7.20149	-1.88806	0.000981468	0.036696	hsa_circ_0081207	HSA_CIRCpedia_59398
chr1:16201782|16202574	5.56216	-1.96782	0.00293747	0.0682699	hsa_circ_0003567	HSA_CIRCpedia_28542	hsa-ARHGEF19_0001
chr2:205158722|205193320	5.73854	-2.14281	0.00132053	0.0410565	hsa_circ_0008172	HSA_CIRCpedia_39365	hsa-PARD3B_0001
chr22:46384543|46389499	4.47715	-2.17492	0.00770345	0.104329	hsa_circ_0063809	HSA_CIRCpedia_37071	hsa-CELSR1_0007
chr8:27294080|27294310	4.14585	-2.21789	0.00547058	0.0941079	hsa_circ_0083756	HSA_CIRCpedia_60728	hsa-TRIM35_0002
chr18:44949881|44953340	6.53271	-2.3399	0.000144997	0.0151577		HSA_CIRCpedia_23825	hsa-SETBP1_0001
chr10:122082647|122088591	7.62053	-2.44418	0.0175443	0.17034		HSA_CIRCpedia_359484	hsa-TACC2_0009
chr8:38429682|38429948	9.68579	-2.4546	5.43123e-06	0.00246487	hsa_circ_0008016	HSA_CIRCpedia_60992	hsa-FGFR1_0001
chr1:44411981|44412722	5.62472	-2.47417	0.00025788	0.0206152	hsa_circ_0012152	HSA_CIRCpedia_32031	hsa-RNF220_0002
chr19:3623688|3624162	4.71494	-2.50536	0.000437098	0.0257772	hsa_circ_0002661	HSA_CIRCpedia_25682	hsa-CACTIN_0003
chr12:2820086|2821792	9.9714	-2.50695	0.00566167	0.0943186	hsa_circ_0000374	HSA_CIRCpedia_8179	hsa-ITFG2_0001
chr12:123498544|123499536	5.77563	-2.57357	0.000474867	0.0257772	hsa_circ_0007552	HSA_CIRCpedia_7481	hsa-RILPL1_0001
chr8:37870420|37877551	8.06579	-2.64135	3.34613e-05	0.00650766	hsa_circ_0005630	HSA_CIRCpedia_60929	hsa-RAB11FIP1_0001
chr6:130926605|130956499	6.46099	-2.66548	6.2245e-05	0.00845909	hsa_circ_0077837	HSA_CIRCpedia_53530	hsa-EPB41L2_0001
chr17:40495987|40496520	4.52118	-2.68592	0.000569034	0.0257772		HSA_CIRCpedia_20610	hsa-TNS4_0001
chr2:131038853|131043583	6.87295	-2.71074	0.0106751	0.131886	hsa_circ_0056473	HSA_CIRCpedia_37874	hsa-ARHGEF4_0002
chr15:54012648|54015886	5.2633	-2.75318	0.000127047	0.0150379		HSA_CIRCpedia_343800	hsa-UNC13C_0040
chr19:47264603|47264946	21.4031	-3.07083	0.000237458	0.0201691	hsa_circ_0000944	HSA_CIRCpedia_26286	hsa-CCDC9_0002
chr12:55700899|55701154	5.28214	-3.27935	3.99759e-05	0.0067909	hsa_circ_0026782	HSA_CIRCpedia_8981	hsa-ITGA7_0005
chr17:39216810|39218173	4.07305	-4.19375	0.000132785	0.0150379			hsa-STAC2_0002

### Sheet: epidermal cell (98)
DE circRNAs (Wound7 vs Skin) |log2FC|＞1.5; P value < 0.05; Mean norm readcounts > 4
ID	baseMean	log2FoldChange	pvalue	padj	circbaseID	circPediaID	circAtlasID
chr1:12275825|12278038	5.10038	3.63542	0.000397513	0.0366375	hsa_circ_0009964	HSA_CIRCpedia_27594	hsa-VPS13D_0016
chr5:66053406|66054951	4.06129	3.63218	0.00134741	0.0551941	hsa_circ_0072732	HSA_CIRCpedia_52237	hsa-ERBIN_0004
chr4:76134175|76144473	4.20398	3.63214	0.00655881	0.13591	hsa_circ_0070039	HSA_CIRCpedia_49136	hsa-NUP54_0020
chr12:122340753|122341697	6.76986	3.31487	0.000441778	0.0375851	hsa_circ_0029069	HSA_CIRCpedia_7294	hsa-CLIP1_0078
chr15:69210316|69261329	5.41433	3.02887	0.00328772	0.0956901		HSA_CIRCpedia_15439	hsa-GLCE_0002
chr10:126970702|127061776	5.63948	3.00518	0.00140838	0.0556312	hsa_circ_0020394	HSA_CIRCpedia_907	hsa-DOCK1_0010
chr10:35516523|35530243	4.96452	3.00112	0.00498725	0.116172	hsa_circ_0000235	HSA_CIRCpedia_1624	hsa-CCNY_0003
chr18:12999421|13030608	8.18978	2.96071	0.000275217	0.030439		HSA_CIRCpedia_23200	hsa-CEP192_0028
chr11:73707420|73718718	7.34718	2.95315	0.000565717	0.0379959	hsa_circ_0000339	HSA_CIRCpedia_5543	hsa-RAB6A_0007
chr7:127373342|127377329	5.11849	2.9233	0.00421068	0.105841	hsa_circ_0082096	HSA_CIRCpedia_56479	hsa-ZNF800_0001
chr3:43299754|43303792	5.2653	2.91317	0.0015728	0.0570384	hsa_circ_0004089	HSA_CIRCpedia_45671	hsa-SNRK_0001
chr4:177353308|177353728	10.5426	2.80228	0.000823513	0.0414052	hsa_circ_0001459	HSA_CIRCpedia_47993	hsa-NEIL3_0002
chr20:35714185|35725155	7.22131	2.78347	0.00159873	0.0570384	hsa_circ_0004870	HSA_CIRCpedia_33957	hsa-RBM39_0015
chr8:43059092|43064215	4.12746	2.73971	0.016285	0.204673
chr21:29326059|29329693	5.65601	2.68012	0.00318159	0.0951037	hsa_circ_0061395	HSA_CIRCpedia_35164	hsa-BACH1_0002
chr11:86022367|86031611	4.39877	2.67607	0.0111211	0.171559	hsa_circ_0023942	HSA_CIRCpedia_5910	hsa-PICALM_0009
chr2:61522611|61526521	4.47044	2.62244	0.0127407	0.17614	hsa_circ_0001016	HSA_CIRCpedia_41958	hsa-XPO1_0002
chr9:37126312|37126942	4.70134	2.5618	0.0141236	0.188202	hsa_circ_0001860	HSA_CIRCpedia_64114	hsa-ZCCHC7_0001
chr14:63998914|64022863	8.42578	2.4612	0.00343284	0.0972951		HSA_CIRCpedia_12624	hsa-SYNE2_0103
chr19:1090908|1091907	4.23141	2.43806	0.0200224	0.225581
chr11:85996826|86031611	7.65859	2.39037	0.00407997	0.104941	hsa_circ_0023923	HSA_CIRCpedia_5894	hsa-PICALM_0001
chr12:1027748|1028572	6.31829	2.38951	0.00747728	0.147442	hsa_circ_0000373	HSA_CIRCpedia_6893	hsa-ERC1_0031
chr20:47623911|47633636	4.3017	2.37971	0.0201921	0.225581	hsa_circ_0001165	HSA_CIRCpedia_34474	hsa-NCOA3_0008
KI270793.1:6636|7907	5.33105	2.36771	0.006103	0.134998
chr4:87195324|87195690	5.64587	2.33882	0.0123942	0.175091	hsa_circ_0002538	HSA_CIRCpedia_49510	hsa-KLHL8_0015
chr19:1147309|1154402	5.10927	2.30605	0.0111406	0.171559	hsa_circ_0009130	HSA_CIRCpedia_24750	hsa-SBNO2_0001
chr7:139715932|139717015	4.54151	2.30314	0.0153944	0.195704	hsa_circ_0001756	HSA_CIRCpedia_56991	hsa-HIPK2_0003
chr6:13639563|13644729	5.22305	2.2813	0.0430063	0.332622	hsa_circ_0001578	HSA_CIRCpedia_53641	hsa-RANBP9_0002
chr14:32090502|32094386	22.0958	2.2458	8.91508e-05	0.0164335	hsa_circ_0031583	HSA_CIRCpedia_11981	hsa-ARHGAP5_0003
chr2:229858772|229880128	4.26861	2.20218	0.0339781	0.299189	hsa_circ_0003273	HSA_CIRCpedia_39961	hsa-TRIP12_0001
chr12:51008476|51010766	5.41436	2.17404	0.0109981	0.171559
chr18:22989221|23001729	7.79683	2.16264	0.0317576	0.28556	hsa_circ_0000837	HSA_CIRCpedia_23384	hsa-RBBP8_0010
chr13:28174272|28177935	4.63582	2.1537	0.024242	0.248256	hsa_circ_0004372	HSA_CIRCpedia_10462	hsa-PAN3_0025
chr12:1289852|1371977	4.51936	2.14672	0.043581	0.334726
chr11:35201082|35210054	7.45978	2.1249	0.0109433	0.171559
chr7:39987599|40002031	7.75817	2.10133	0.0151651	0.19503	hsa_circ_0001699	HSA_CIRCpedia_58025	hsa-CDK13_0002
chr16:16124789|16125911	4.36493	2.06001	0.0468822	0.34584
chrX:77652114|77656653	5.52212	2.04991	0.0378629	0.318972	hsa_circ_0001932	HSA_CIRCpedia_112999	hsa-ATRX_0023
chr10:110964125|110985765	6.41518	2.03172	0.0209165	0.227848	hsa_circ_0020028	HSA_CIRCpedia_392	hsa-SHOC2_0002
chr14:55612019|55619312	5.48493	2.02098	0.0198268	0.225581	hsa_circ_0032029	HSA_CIRCpedia_12462	hsa-KTN1_0003
chr9:93471141|93498886	23.4313	2.01858	0.000811941	0.0414052	hsa_circ_0001875	HSA_CIRCpedia_64725	hsa-FAM120A_0006
chr11:32927157|32935435	34.6326	1.98965	0.000618378	0.0379959	hsa_circ_0021570	HSA_CIRCpedia_4112	hsa-QSER1_0021
chr22:46384543|46389499	5.67079	1.97626	0.0314439	0.285057	hsa_circ_0063809	HSA_CIRCpedia_37071	hsa-CELSR1_0007
chr5:69174877|69175537	4.92755	1.94328	0.040668	0.326563	hsa_circ_0001495	HSA_CIRCpedia_52305	hsa-CCNB1_0001
chr2:214752447|214797117	4.46325	1.93682	0.0470904	0.34584	hsa_circ_0002999	HSA_CIRCpedia_39561	hsa-BARD1_0007
chr10:101792839|101810314	5.59314	1.89977	0.0361901	0.310281	hsa_circ_0019607	HSA_CIRCpedia_128	hsa-MGEA5_0001
chr7:22308339|22318037	7.56218	1.88841	0.0397925	0.323607		HSA_CIRCpedia_57610	hsa-RAPGEF5_0001
chr15:98707562|98708107	7.0379	1.8153	0.0245819	0.249427	hsa_circ_0005035	HSA_CIRCpedia_16237	hsa-IGF1R_0001
chr12:95208843|95211267	18.9024	1.75148	0.0102939	0.171559		HSA_CIRCpedia_9836	hsa-FGD6_0008
chr10:126970702|127257429	21.0069	1.7049	0.00663575	0.13591	hsa_circ_0020399	HSA_CIRCpedia_910
chr9:93471141|93476338	13.5448	1.68048	0.0151297	0.19503	hsa_circ_0008193	HSA_CIRCpedia_64723	hsa-FAM120A_0002
chr17:19713825|19715217	7.05465	1.66639	0.0313517	0.285057			hsa-SLC47A2_0001
chr9:109050283|109050692	9.05917	1.66343	0.0497402	0.350359
chr11:33286413|33287511	90.0988	1.63218	0.00465682	0.114454	hsa_circ_0000284	HSA_CIRCpedia_4134	hsa-HIPK3_0001
chr19:5604583|5604936	14.2994	1.60845	0.0114061	0.171559	hsa_circ_0000880	HSA_CIRCpedia_26645	hsa-SAFB2_0001
chr10:126970702|127127764	65.6113	1.57471	0.0112227	0.171559	hsa_circ_0020397	HSA_CIRCpedia_909	hsa-DOCK1_0035
chr1:155438327|155459898	12.3708	1.53469	0.0475295	0.34584	hsa_circ_0003247	HSA_CIRCpedia_28186	hsa-ASH1L_0028
chr5:168488602|168494650	12.5371	1.53191	0.0239376	0.24743	hsa_circ_0001550	HSA_CIRCpedia_51048	hsa-RARS_0012
chr2:201145378|201149835	10.5253	1.50822	0.0454473	0.343659
chr19:38141184|38142710	21.7376	-1.50742	0.0103868	0.171559
chr1:39957087|39958825	37.3918	-1.53812	0.000582353	0.0379959	hsa_circ_0008844	HSA_CIRCpedia_31797	hsa-MFSD2A_0001
chr22:46463707|46464345	10.5026	-1.55677	0.0456763	0.343659		HSA_CIRCpedia_37080	hsa-CELSR1_0002
chr14:99231345|99257839	10.0228	-1.59917	0.0382025	0.318972		HSA_CIRCpedia_13561	hsa-BCL11B_0003
chr17:39684597|39686019	18.6083	-1.64039	0.0171536	0.212366	hsa_circ_0007990	HSA_CIRCpedia_20525	hsa-PGAP3_0001
chr6:42268154|42269848	20.6399	-1.64677	0.00516848	0.11666	hsa_circ_0006232	HSA_CIRCpedia_54971	hsa-TRERF1_0001
chr19:40736986|40737769	61.7483	-1.67612	0.00255684	0.0831727
chr7:70762870|70771644	8.91859	-1.6862	0.0270661	0.262009	hsa_circ_0080420	HSA_CIRCpedia_58646	hsa-AUTS2_0006
chr19:45263113|45263367	112.874	-1.71178	0.000968408	0.0428424	hsa_circ_0000940	HSA_CIRCpedia_26146	hsa-MARK4_0007
chr1:214390988|214398001	7.72132	-1.71987	0.030117	0.282283	hsa_circ_0008659	HSA_CIRCpedia_29982	hsa-PTPN14_0004
chr18:46890580|46891054	25.9878	-1.75703	0.00374358	0.098581	hsa_circ_0047596	HSA_CIRCpedia_23882	hsa-PIAS2_0003
chr6:136388393|136389517	12.2913	-1.85516	0.0206661	0.227848		HSA_CIRCpedia_53660	hsa-MAP7_0008
chr5:136147832|136163391	5.38165	-1.87609	0.0439976	0.335595	hsa_circ_0003690	HSA_CIRCpedia_50312	hsa-SMAD5_0005
chr6:30670410|30671274	9.69679	-1.88065	0.0484326	0.350108		HSA_CIRCpedia_359853	hsa-DHX16_0001
chr9:36351115|36353331	10.1633	-1.90505	0.0198246	0.225581
chr3:113249722|113250833	12.6714	-1.96179	0.0174732	0.212366	hsa_circ_0007897	HSA_CIRCpedia_42955	hsa-BOC_0002
chr16:85633914|85634132	344.03	-1.98477	8.48604e-05	0.0164335	hsa_circ_0000722	HSA_CIRCpedia_18957	hsa-GSE1_0001
chr7:102397620|102399648	4.89559	-2.00214	0.041449	0.32795
chr9:36352742|36353331	88.0347	-2.04414	4.77579e-05	0.0164335
chr17:3544579|3545271	6.58497	-2.24275	0.0313909	0.285057
chr19:40705096|40705447	78.0727	-2.25616	6.67505e-05	0.0164335		HSA_CIRCpedia_25956	hsa-ADCK4_0001
chr19:41248514|41248820	28.3572	-2.29705	0.000604863	0.0379959
chr10:34372498|34384254	5.4713	-2.32181	0.021884	0.228336	hsa_circ_0018180	HSA_CIRCpedia_1559	hsa-PARD3_0002
chr19:18147443|18147624	42.3266	-2.33793	2.51729e-05	0.0164335
chr1:10144940|10151561	5.09078	-2.35866	0.0131427	0.179455
chr11:62535945|62536567	27.8326	-2.37603	0.000823612	0.0414052	hsa_circ_0008194	HSA_CIRCpedia_4879	hsa-AHNAK_0001
chr17:40330857|40331396	7.18233	-2.38367	0.00759872	0.147442
chrX:111735051|111744904	5.31421	-2.4087	0.0371797	0.316314
chr5:32087131|32091175	8.21345	-2.48743	0.00247045	0.0827974		HSA_CIRCpedia_51556	hsa-PDZD2_0011
chr11:70153057|70161362	4.13158	-2.5477	0.0407465	0.326563
chr5:132927121|132937193	4.12202	-2.58675	0.0340848	0.299189
chr2:40428473|40430304	12.1277	-2.62708	0.00315007	0.0951037	hsa_circ_0000994	HSA_CIRCpedia_41272	hsa-SLC8A1_0015
chr13:79520810|79533456	5.18935	-2.69164	0.0263741	0.262009
chr19:15184295|15185679	8.06917	-2.94058	0.00492322	0.116172		HSA_CIRCpedia_24984	hsa-NOTCH3_0001
chr12:122360959|122364107	4.33734	-3.1159	0.0420416	0.328799		HSA_CIRCpedia_7303	hsa-CLIP1_0018
chr17:44084555|44087696	4.11102	-3.59705	0.0147891	0.194724	hsa_circ_0006255	HSA_CIRCpedia_20972	hsa-HDAC5_0005
chr9:20819796|20874807	4.9806	-3.90311	0.012097	0.174921	hsa_circ_0003782	HSA_CIRCpedia_63733	hsa-FOCAD_0013
chr16:70656602|70657121	4.87934	-4.86293	0.000127699	0.0201764
KV880768.1:846351|848298	5.50688	-5.66823	0.000174177	0.02408
