## Supplementary material for "Circular RNA circASH1L(4,5) protects microRNA-129-5p from target-directed microRNA degradation in human skin wound healing": Table S2 DE genes in keratinocytes with miR-129 overexpression

### Sheet: Sheet1
DE genes (mimics ctrl vs miR129 mimics): |FC|＞1.5; P value < 0.05; mimics ctrl Avg (log2) ≥ 5
ID	mimics ctrl Avg (log2)	miR129 mimics Avg (log2)	Fold Change	pvalue	Gene Symbol
TC0100012008.hg.1	5.24	6.53	-2.44	9.01e-05	KCNK1
TC0400009525.hg.1	6.16	7.31	-2.21	0.0442	ANKRD37
TC0100014127.hg.1	6.94	8	-2.08	0.0053	SPATA6
TC0500009670.hg.1	5.48	6.44	-1.94	0.0447	ZNF354B
TC0800011062.hg.1	6.38	7.32	-1.92	0.0079	NBN
TC1800007471.hg.1	7.98	8.9	-1.89	0.0006	PMAIP1
TC0X00010172.hg.1	5.45	6.36	-1.88	0.0171	HMGN5
TC0500007415.hg.1	8.14	9.03	-1.86	0.0487	GPX8
TC1700012027.hg.1	6.04	6.92	-1.84	0.0045	ENTHD2
TC2200008062.hg.1	5.85	6.74	-1.84	0.0106	CRKL
TC0200013870.hg.1	5.69	6.56	-1.82	0.0292	LIMS3L
TC1700006466.hg.1	6.76	7.6	-1.78	0.0106	RNMTL1
TC0500011881.hg.1	8.28	9.09	-1.76	0.0011	CEP120
TC0900011964.hg.1	6.22	7.03	-1.75	0.0275	C9orf69
TC1000010432.hg.1	5.71	6.5	-1.72	0.0094	RASGEF1A
TC1400010635.hg.1	6.56	7.34	-1.71	0.0266	TMEM63C
TC0100006682.hg.1	7.44	8.2	-1.7	0.0446	LINC00337
TC1900006864.hg.1	5.57	6.33	-1.69	0.0337	MAP2K7
TC0200008923.hg.1	6.07	6.81	-1.67	0.0009	POLR1B
TC1900010953.hg.1	5.01	5.73	-1.65	0.0223	SIX5
TC1500008225.hg.1	9.89	10.6	-1.64	0.0183	MRPS11
TC0X00010465.hg.1	5.3	6.02	-1.64	0.0432	NUP62CL
TC0900012024.hg.1	7.99	8.69	-1.63	0.0109	CLIC3
TC1600009236.hg.1	6.3	7	-1.62	0.0105	UBALD1
TC0200006757.hg.1	5.66	6.34	-1.61	0.0427	TRIB2
TC0200015773.hg.1	5.03	5.72	-1.61	0.0448	PTPRN
TSUnmapped00000198.hg.1	6.06	6.74	-1.6	0.0119	ZNF852
TC1400010586.hg.1	6.65	7.33	-1.6	0.0283	LTB4R; LTB4R2
TC1900010745.hg.1	5.18	5.86	-1.6	0.0383	B9D2
TC1200011727.hg.1	5.53	6.2	-1.59	0.0062	IGF1
TC0700011834.hg.1	5.52	6.19	-1.59	0.0123	PON3
TC0700013429.hg.1	6.04	6.71	-1.59	0.022	PILRA
TC1400006933.hg.1	5.57	6.25	-1.59	0.025	PAX9
TC2000007973.hg.1	5.51	6.17	-1.58	0.002	CDH4
TC0900008790.hg.1	7.71	8.38	-1.58	0.0357	ZBTB43
TC0800006969.hg.1	5.46	6.12	-1.58	0.0419	DMTN
TC0X00008795.hg.1	5.24	5.89	-1.57	0.0012	ABCD1
TC1100013141.hg.1	5.58	6.23	-1.57	0.0088	OVCH2
TC0500011334.hg.1	7.82	8.47	-1.57	0.0203	TMEM167A
TC0800012211.hg.1	7.98	8.63	-1.57	0.024	CPSF1; MIR939; MIR1234; MIR6849
TC0400012992.hg.1	7.57	8.21	-1.56	0.0247	MFAP3L
TC0900009040.hg.1	5.66	6.3	-1.56	0.0348	C9orf9
TC0800012085.hg.1	5.04	5.67	-1.55	0.0015	SLURP1
TC1700009137.hg.1	6.87	7.5	-1.55	0.0035	RPTOR
TC0300007216.hg.1	6.65	7.27	-1.54	0.0266	ZNF35
TC0100011543.hg.1	7.26	7.88	-1.54	0.0339	TATDN3
TC1500010720.hg.1	5.76	6.38	-1.53	0.0057	IVD
TC1100012812.hg.1	7.56	8.17	-1.53	0.0104	PRDM10
TC0600011135.hg.1	7.42	8.03	-1.53	0.029	HIST1H3D; HIST1H2AD
TC0X00008790.hg.1	5.68	6.29	-1.53	0.0381	DUSP9
TC1500010018.hg.1	8.23	8.83	-1.52	0.0024	SEMA7A
TC1500010867.hg.1	7.43	8.04	-1.52	0.0313	PIGBOS1; RAB27A
TC1600007511.hg.1	6.96	7.56	-1.52	0.0323	ZNF646
TC0100014285.hg.1	5.85	6.46	-1.52	0.0346	USP24
TC2000007450.hg.1	5.33	5.93	-1.52	0.0451	R3HDML
TSUnmapped00000235.hg.1	5.61	6.22	-1.52	0.0476	EIF3F
TC1000009140.hg.1	6.6	7.2	-1.52	0.0483	TACC2
TC0300006564.hg.1	5.1	5.7	-1.52	0.0496	IL17RE
TC0600009279.hg.1	9.41	10	-1.51	0.0055	ASF1A
TC1400008688.hg.1	6.55	7.15	-1.51	0.0112	C14orf93
TC1800008387.hg.1	8.28	8.88	-1.51	0.0279	DSC1
TC1700009648.hg.1	10.44	11.04	-1.51	0.0424	SOX15
TC1900009692.hg.1	8.33	8.91	-1.5	0.0447	ZNF823
TC1100007837.hg.1	5.35	4.76	1.5	0.0109	SCGB1D1
TC1800008402.hg.1	7.85	7.26	1.5	0.0136	SLC25A52
TC1300008371.hg.1	7.9	7.31	1.5	0.0228	CENPJ
TC0700013578.hg.1	6.27	5.68	1.51	0.0028	SEMA3A
TC1500009181.hg.1	5.32	4.72	1.51	0.0062	PLA2G4F
TSUnmapped00000804.hg.1	6.97	6.38	1.51	0.0092	PRAMEF5
TC1900011708.hg.1	7.92	7.32	1.51	0.0212	PDCD2L
TC0100018308.hg.1	5.76	5.17	1.51	0.0336	FCGR2A
TC1600008146.hg.1	9.62	9.03	1.51	0.0348	HSF4; FBXL8
TC1600009198.hg.1	5.21	4.62	1.51	0.0387	NLRC3
TC0800012478.hg.1	6.44	5.84	1.52	0.0014	FBXL6
TC2000009759.hg.1	5.35	4.75	1.52	0.0077	C20orf166-AS1
TC1900006730.hg.1	5.87	5.27	1.52	0.0205	KDM4B
TC0X00008754.hg.1	6.77	6.16	1.52	0.0234	CSAG3
TC1700012366.hg.1	5.59	4.98	1.53	0.0054	TBC1D27
TC1500008328.hg.1	7.55	6.94	1.53	0.0116	BLM
TC0200016065.hg.1	6.44	5.82	1.53	0.0134	ECEL1
TC0400007928.hg.1	6.55	5.94	1.53	0.0165	FRAS1
TC0200013101.hg.1	5.15	4.53	1.53	0.0222	C2orf81
TC1600011515.hg.1	8.71	8.09	1.53	0.0261	AC009133.12; PAGR1
TC1000009863.hg.1	6.24	5.63	1.53	0.0416	FAM107B
TC1000012522.hg.1	6.75	6.13	1.54	0.0021	BEND7
TC0100012452.hg.1	6.58	5.96	1.54	0.007	TNFRSF18
TC0500007077.hg.1	5.08	4.46	1.54	0.0365	NPR3
TC0100014058.hg.1	7.79	7.17	1.54	0.0435	KNCN
TC0100014459.hg.1	5.51	4.88	1.55	0.032	LINC01359
TC2200006638.hg.1	6.24	5.6	1.56	0.0382	DGCR8
TC1000007914.hg.1	5.23	4.58	1.57	0.0129	AIFM2
TC0500009423.hg.1	8.68	8.03	1.57	0.0163	NPM1
TC0100016068.hg.1	5.11	4.46	1.57	0.0217	OR10K2
TC1600010470.hg.1	7.32	6.68	1.57	0.0269	ZNF319
TC1200010205.hg.1	5.24	4.59	1.57	0.0328	C12orf71
TC1000011563.hg.1	5.06	4.41	1.57	0.0398	SFRP5
TC0900007038.hg.1	7.83	7.17	1.58	0.0053	NUDT2
TC0100007291.hg.1	5.23	4.57	1.58	0.0162	C1QC
TC1900011627.hg.1	5.63	4.97	1.58	0.0172	ZNF132
TC0100017612.hg.1	5.97	5.3	1.58	0.0239	TRIM11; MIR6742
TC1200008685.hg.1	6.5	5.83	1.59	0.0053	CHST11
TC1000011516.hg.1	6.94	6.28	1.59	0.0102	BLNK
TC1900008119.hg.1	6.18	5.52	1.59	0.0313	ITPKC
TC1100006473.hg.1	9.22	8.54	1.6	0.0065	LRRC56
TC0100016977.hg.1	5.69	5.01	1.6	0.008	MYOG
TC0200011268.hg.1	6.22	5.54	1.6	0.0157	RAMP1
TC1900011056.hg.1	5.19	4.51	1.6	0.0344	CABP5
TC0400011217.hg.1	5.41	4.73	1.61	0.0023	NKX6-1
TC1800007276.hg.1	6.74	6.05	1.62	0.0149	CTIF; MIR4743
TC1100011983.hg.1	5.26	4.56	1.63	0.0066	VSTM5
TC2000009948.hg.1	6.86	6.16	1.63	0.0108	NPEPL1
TC0100015837.hg.1	5.31	4.6	1.63	0.0136	LCE3A
TC1300009514.hg.1	5.75	5.05	1.63	0.0167	DZIP1
TC1900011956.hg.1	5.07	4.36	1.63	0.0239	CYP2A7
TC0100015832.hg.1	6.22	5.51	1.64	0.0258	CRNN
TC0600009697.hg.1	5.3	4.59	1.64	0.0324	PHACTR2
TC0100015265.hg.1	6.8	6.08	1.65	0.0027	DENND2D
TC1900007426.hg.1	7.95	7.22	1.66	0.0332	NCAN
TC1500009283.hg.1	5.53	4.79	1.66	0.038	SHF
TC0400008977.hg.1	5.98	5.24	1.67	0.0021	MAB21L2
TC1500008276.hg.1	5.03	4.3	1.67	0.0353	MESP2
TC0500011705.hg.1	6.73	5.99	1.68	0.0034	NREP
TC1900007783.hg.1	6.66	5.91	1.68	0.017	CHST8
TC0200016074.hg.1	6.06	5.3	1.69	0.0037	NGEF
TSUnmapped00000537.hg.1	7.38	6.61	1.7	0.0009	PRAMEF6
TSUnmapped00000781.hg.1	7.38	6.61	1.7	0.0009	PRAMEF6
TC1900010805.hg.1	5.46	4.7	1.7	0.0027	CXCL17
TC0500009984.hg.1	5.85	5.08	1.7	0.0079	FLJ33360; CTD-2324F15.2
TC1500010908.hg.1	8.38	7.61	1.7	0.0174	STARD5
TC0700011147.hg.1	8.2	7.42	1.71	0.0054	VOPP1
TC2200009187.hg.1	5.34	4.57	1.71	0.0066	TUBA8
TC1200010577.hg.1	5.96	5.19	1.71	0.0173	ZNF641
TC0400011616.hg.1	6.28	5.5	1.71	0.0195	TIFA
TC0100013038.hg.1	7.78	7.01	1.71	0.0273	FBXO42
TC0900010350.hg.1	5.1	4.31	1.72	0.0062	APBA1
TC0500007267.hg.1	6.36	5.58	1.72	0.0136	CCDC152
TC1900007300.hg.1	10.74	9.96	1.72	0.021	F2RL3
TC0X00007206.hg.1	5.66	4.87	1.73	0.0026	ERAS
TC0200013311.hg.1	6.05	5.26	1.73	0.0051	REEP1
TC0600010936.hg.1	8.11	7.3	1.74	0.047	ATXN1
TC1500007851.hg.1	5.41	4.61	1.75	0.044	ARID3B
TC1200009580.hg.1	7.63	6.81	1.76	0.0046	FBXL14
TC1200010110.hg.1	5.54	4.72	1.76	0.0136	KCNJ8
TC1600009766.hg.1	5.37	4.56	1.76	0.0257	LINC01567
TC1400007712.hg.1	5.56	4.74	1.77	0.0134	BATF
TC0X00010399.hg.1	5.69	4.86	1.78	0.0022	BEX1
TC1700010814.hg.1	6.95	6.11	1.78	0.0497	ASB16-AS1
TC1900007344.hg.1	6.88	6.03	1.79	0.0242	B3GNT3
TC0200009762.hg.1	6.7	5.84	1.81	0.0119	PKP4
TC1900007851.hg.1	8.82	7.97	1.81	0.0254	FFAR1
TC0X00008737.hg.1	7.13	6.26	1.82	0.0173	CNGA2
TC1200012807.hg.1	5.46	4.58	1.84	0.0105	STAC3
TC0500007145.hg.1	5.69	4.81	1.85	0.0072	SKP2
TC0100008102.hg.1	7.26	6.37	1.85	0.0166	KIF2C
TC1000010917.hg.1	5.36	4.47	1.86	0.0119	LRRC20
TC0700011202.hg.1	5.03	4.13	1.87	0.0002	ZNF479
TC2200009261.hg.1	7.15	6.21	1.92	0.0044	SFI1
TC0500012205.hg.1	5.84	4.85	1.99	0.0488	MZB1
TC2000007336.hg.1	7.99	6.97	2.03	0.0007	PPP1R16B
TC0300007223.hg.1	6.86	5.81	2.08	0.0053	KIF15
TC0800007461.hg.1	6.44	5.38	2.09	0.0038	HGSNAT
TC0800007767.hg.1	6.04	4.94	2.14	0.0032	RAB2A
TC1300008927.hg.1	7.42	6.3	2.17	0.0017	KPNA3
TC2200008500.hg.1	5.39	4.22	2.25	0.0028	C22orf42
TC0200016689.hg.1	6.19	4.94	2.39	0.001	SLC4A5
TC0500009269.hg.1	5.75	4.46	2.44	0.0006	TTC1
TC0200012164.hg.1	5.75	4.43	2.49	0.0004	GALNT14
TC0100009482.hg.1	5.19	3.76	2.7	0.024	HIPK1
