## Supplementary material for "Circular RNA circASH1L(4,5) protects microRNA-129-5p from target-directed microRNA degradation in human skin wound healing": Table S4 DE genes in keratinocytes with circASH1L silencing

### Sheet: Sheet1
DE genes (si-ctrl vs si-circASH1L): |FC|＞1.5; P value < 0.05; si-ctrl Avg (log2) ≥ 5
ID	si-ctrl Avg (log2)	si-cASH1L Avg (log2)	Fold Change	pvalue	Gene Symbol
TC1100013037.hg.1	11.31	9.09	-4.67	1.47e-05	ARL2
TC1000011499.hg.1	12.17	10.24	-3.82	1.99e-06	ALDH18A1
TC0700013524.hg.1	11.24	9.46	-3.42	3.07e-06	MACC1
TC0100016162.hg.1	8.65	6.93	-3.29	0.0001	B4GALT3
TC0200007506.hg.1	11.83	10.24	-3.03	4.32e-07	EPCAM
TC1600007210.hg.1	10.42	8.84	-2.99	2.25e-06	HS3ST2
TC0X00008534.hg.1	11.12	9.56	-2.93	5.52e-06	VGLL1
TC0100018463.hg.1	13.89	12.36	-2.89	1.42e-06	RHOC
TC2200008719.hg.1	7.73	6.21	-2.88	0.0018	CBX6
TC0100007484.hg.1	11.34	9.82	-2.87	1.61e-06	ZDHHC18
TC1100010730.hg.1	9.54	8.04	-2.82	1.2e-05	ACP2
TC1900011795.hg.1	12.92	11.46	-2.76	2.79e-06	NDUFA3
TC0700011494.hg.1	9.17	7.72	-2.75	0.0002	BCL7B
TC0X00009634.hg.1	11.08	9.62	-2.75	8.06e-05	TIMM17B
TC1900007436.hg.1	10.99	9.57	-2.68	5.94e-06	GATAD2A
TC1200010902.hg.1	10.76	9.35	-2.66	1.92e-05	ANKRD52
TC1200007842.hg.1	9.6	8.19	-2.65	0.0002	SPRYD4
TC0600006967.hg.1	10.97	9.57	-2.64	1.49e-05	EDN1
TC0600007847.hg.1	12.87	11.48	-2.61	5.56e-05	CDKN1A
TC0100017449.hg.1	7.35	6.02	-2.53	0.0003	CAPN8
TC1600008928.hg.1	9.44	8.1	-2.53	1.33e-05	NPRL3
TC0300011759.hg.1	5.41	4.11	-2.46	0.0493	STX19
TC0600007869.hg.1	9.66	8.37	-2.45	3.18e-05	CMTR1
TC1700010191.hg.1	11.24	9.97	-2.42	1.12e-05	POLDIP2
TC1200010921.hg.1	6.4	5.14	-2.4	0.0221	GLS2
TC0100017289.hg.1	12.67	11.45	-2.34	5.6e-05	PTPN14
TC1700009528.hg.1	10.48	9.26	-2.32	7.93e-06	CXCL16
TC1900008141.hg.1	9.79	8.59	-2.31	3.98e-05	CYP2S1
TC0300008086.hg.1	8.59	7.39	-2.3	0.037	ARL6
TC1900011708.hg.1	9.06	7.86	-2.3	7.82e-06	PDCD2L
TC0100015951.hg.1	12.22	11.01	-2.3	1.55e-05	SCAMP3
TC0800008198.hg.1	7.4	6.21	-2.29	0.0239	OTUD6B
TC0100009241.hg.1	12.25	11.06	-2.29	6.99e-05	S1PR1
TC0500008855.hg.1	12.82	11.63	-2.29	9.88e-06	SLC35A4
TC1000010655.hg.1	7.76	6.58	-2.27	0.0002	DKK1
TC1300007727.hg.1	5.59	4.42	-2.25	0.0036	GPC6
TC0100008978.hg.1	7.32	6.16	-2.24	0.0002	LRRC8B
TC0100012167.hg.1	5.74	4.59	-2.22	6.62e-05	KMO
TC1200009489.hg.1	7.07	5.92	-2.22	0.0001	FBRSL1
TC1200012629.hg.1	14.89	13.74	-2.22	2.05e-05	DAZAP2
TC0X00009268.hg.1	6.86	5.73	-2.18	0.0402	PCYT1B
TC0100007505.hg.1	10.29	9.18	-2.16	0.0004	WDTC1
TC1100006966.hg.1	10.24	9.14	-2.15	6.32e-05	NCR3LG1
TC0100015790.hg.1	5.74	4.66	-2.12	0.0357	POGZ
TC0300008536.hg.1	7.54	6.46	-2.12	0.021	EAF2
TC0400006712.hg.1	8.85	7.76	-2.12	0.003	TADA2B
TC0300011834.hg.1	11.77	10.69	-2.12	4.39e-05	FILIP1L
TC0X00010355.hg.1	8.3	7.23	-2.11	0.002	TIMM8A
TC1700007116.hg.1	9.53	8.46	-2.11	6.34e-05	SMCR8
TC1900010851.hg.1	11.84	10.76	-2.11	0.0002	ETHE1
TC1900006989.hg.1	9.07	8.01	-2.09	0.0003	ATG4D
TC1100011375.hg.1	11.42	10.36	-2.09	2.8e-05	C11orf24
TC1900011775.hg.1	11.52	10.45	-2.09	5.98e-05	GRWD1
TC0600008129.hg.1	15.71	14.64	-2.09	1.14e-05	HSP90AB1
TSUnmapped00000019.hg.1	7.75	6.71	-2.06	0.0015	DYRK1B
TC1400008606.hg.1	5.42	4.39	-2.05	0.028	RNASE1
TC0200010536.hg.1	6.64	5.61	-2.05	0.0075	PARD3B
TC2000007923.hg.1	9.84	8.81	-2.05	0.0011	NELFCD
TC2200008687.hg.1	12.25	11.21	-2.05	5.48e-05	TMEM184B
TC0800011601.hg.1	7.41	6.37	-2.04	0.0007	SAMD12
TC1900007125.hg.1	12.06	11.03	-2.04	5.31e-05	NACC1
TC1600008144.hg.1	10.9	9.88	-2.03	3.6e-05	C16orf70
TC0X00008381.hg.1	9.25	8.24	-2.02	0.0001	OCRL
TC1400007495.hg.1	7.96	6.96	-2.01	0.0005	PLEKHH1
TC0600007599.hg.1	11.91	10.91	-2.01	6.28e-05	PRRC2A
TC22_KI270734v1_random00006434.hg.1	5.84	4.84	-2	0.0117	DGCR6
TC1900006565.hg.1	8.78	7.78	-2	0.0001	CSNK1G2
TC1900010391.hg.1	9.93	8.94	-2	0.0029	PEPD
TC0200007273.hg.1	8.47	7.49	-1.98	0.0132	RMDN2
TC0100015023.hg.1	9.62	8.63	-1.98	0.0051	DPYD
TC0200010502.hg.1	10.3	9.31	-1.98	0.0002	FAM117B
TC1000007641.hg.1	14.66	13.68	-1.98	2.07e-05	DKK1
TC0X00009199.hg.1	5.16	4.18	-1.97	0.0133	ADGRG2
TC1500010383.hg.1	8.15	7.18	-1.97	0.0029	POLG
TC1600009331.hg.1	8.99	8.01	-1.97	0.0008	C16orf72
TC0900008887.hg.1	9.39	8.41	-1.97	4.01e-05	TBC1D13
TC1700008180.hg.1	12.49	11.51	-1.97	0.0002	UBE2Z
TC0X00010799.hg.1	10.81	9.84	-1.96	0.0011	ELF4
TC0800006496.hg.1	5.88	4.91	-1.95	0.0326	MYOM2
TC1200007701.hg.1	8.63	7.67	-1.95	0.0011	ZNF740
TC0200012995.hg.1	8.82	7.85	-1.95	0.0056	FAM136A
TC1100006634.hg.1	9.06	8.1	-1.95	0.0001	PGAP2
TC1400010620.hg.1	11.6	10.64	-1.95	0.0002	SNAPC1
TC0300007383.hg.1	12.14	11.17	-1.95	0.0002	DAG1
TC1500008341.hg.1	7.03	6.08	-1.94	0.0299	MAN2A2
TC1900009022.hg.1	7.37	6.42	-1.94	0.0384	ZNF135
TC1600008021.hg.1	7	6.05	-1.93	0.0014	MMP15
TC1700011956.hg.1	7.72	6.78	-1.93	0.0001	TBC1D16
TC0200011972.hg.1	7.83	6.88	-1.93	0.0004	C2orf44
TC0500013277.hg.1	8.27	7.32	-1.93	0.0001	MAML1
TC0800012284.hg.1	9.38	8.43	-1.93	0.0001	EXTL3
TC0200010615.hg.1	10.88	9.93	-1.93	0.0002	CCNYL1
TC1900007267.hg.1	11.3	10.35	-1.93	0.0002	AP1M1
TC0X00009780.hg.1	9.42	8.48	-1.92	0.031	FGD1
TC0900008902.hg.1	10.11	9.17	-1.92	8.74e-05	PPP2R4
TC1700008868.hg.1	10.71	9.77	-1.92	0.0019	TMEM104
TC0100015781.hg.1	9.07	8.14	-1.9	0.0002	PI4KB
TC1600007514.hg.1	7.19	6.27	-1.89	0.0481	KAT8
TC0700010556.hg.1	7.81	6.89	-1.89	0.0152	HOXA1
TC0600008006.hg.1	8.18	7.26	-1.89	0.0086	FOXP4
TC0900010056.hg.1	9.82	8.9	-1.89	0.0052	ANKRD18A
TC1500010924.hg.1	11.87	10.95	-1.89	8.03e-05	AP3S2
TC1300006799.hg.1	5.69	4.78	-1.88	0.0073	FRY
TSUnmapped00000463.hg.1	7.96	7.05	-1.88	0.0003	RPS25
TC0900009933.hg.1	9.67	8.76	-1.88	0.0013	FAM214B
TC1600006462.hg.1	8.13	7.23	-1.86	0.0215	RAB11FIP3
TC1100007913.hg.1	11.35	10.45	-1.86	0.0002	MARK2
TC1900007410.hg.1	9.35	8.47	-1.85	0.0006	UPF1
TC1200011786.hg.1	10.22	9.33	-1.85	0.0008	NUAK1
TC2200007906.hg.1	10.53	9.64	-1.85	0.0022	BID
TC0600008515.hg.1	6.33	5.45	-1.84	0.0418	KCNQ5
TC1900009600.hg.1	7.19	6.31	-1.84	0.0007	FBXL12
TC0100010159.hg.1	9.84	8.96	-1.84	0.0034	SLC25A44
TC1000010930.hg.1	11.1	10.22	-1.84	0.0007	PCBD1
TC1700012265.hg.1	5.18	4.31	-1.83	0.0097	MEIOC
TC0900011655.hg.1	9.39	8.52	-1.83	0.0001	ZER1
TC1200009621.hg.1	11.61	10.73	-1.83	0.0005	FOXM1
TC0700007949.hg.1	12.82	11.95	-1.83	0.0002	POM121
TC1700011045.hg.1	14.71	13.83	-1.83	0.0061	PHB
TC0500012781.hg.1	5.73	4.87	-1.82	0.0491	DOCK2
TC1900007783.hg.1	8.01	7.15	-1.82	0.005	CHST8
TC1500007980.hg.1	9.2	8.33	-1.82	0.0006	CHRNA5
TC0100009442.hg.1	5.18	4.33	-1.81	0.0044	WNT2B
TC0700006820.hg.1	7.62	6.76	-1.81	0.0309	HDAC9
TC0100017788.hg.1	8.9	8.05	-1.81	0.0035	TARBP1
TC1100013005.hg.1	12.12	11.27	-1.81	0.0002	ZFP91
TC1100013007.hg.1	12.74	11.89	-1.81	9.25e-05	ZFP91-CNTF
TC0800006979.hg.1	5.03	4.18	-1.8	0.0293	PIWIL2
TC0100018518.hg.1	9.62	8.77	-1.8	0.0009	PEX19
TC0500011398.hg.1	10.37	9.53	-1.8	0.0306	CCNH
TC0900008967.hg.1	10.42	9.58	-1.8	0.0003	EXOSC2
TC1200010182.hg.1	6.57	5.74	-1.79	0.0189	BHLHE41
TC1000008400.hg.1	6.99	6.15	-1.79	0.001	IFIT1
TC0700013618.hg.1	7.43	6.59	-1.79	0.0029	MGC27345
TC0200008031.hg.1	9.22	8.37	-1.79	0.0019	SPR
TC1500010926.hg.1	10.5	9.65	-1.79	0.0004	C15orf38-AP3S2
TC0X00009339.hg.1	12.23	11.39	-1.79	0.0008	TAB3
TC1900009289.hg.1	5.72	4.89	-1.78	0.0367	DOHH
TC0600008094.hg.1	5.93	5.1	-1.78	0.0242	TJAP1
TC1700012381.hg.1	7.67	6.84	-1.78	0.001	SGK494
TC1900007688.hg.1	8.37	7.54	-1.78	0.0005	CCNE1
TC2000009914.hg.1	8.89	8.06	-1.78	0.0084	TGIF2
TC0X00011181.hg.1	11.58	10.75	-1.78	0.0023	HCFC1
TC1200007595.hg.1	12.06	11.24	-1.78	7.57e-05	SMARCD1
TC0100006723.hg.1	12.98	12.14	-1.78	0.0002	VAMP3
TC0700011550.hg.1	13.92	13.09	-1.78	9.16e-05	POM121C
TC0600008991.hg.1	6.57	5.75	-1.77	0.0274	QRSL1
TC1600011551.hg.1	7.54	6.71	-1.77	0.0013	TK2
TC0400011040.hg.1	8.59	7.76	-1.77	0.0076	RCHY1
TC0200008063.hg.1	10.24	9.42	-1.77	0.0003	DGUOK
TC1700010599.hg.1	12.34	11.51	-1.77	8.95e-05	MED24
TC2000008940.hg.1	6.71	5.9	-1.76	0.0382	PIGU
TC1200012161.hg.1	8.06	7.25	-1.76	0.0106	TRIAP1
TC0100013611.hg.1	9.65	8.83	-1.76	0.0054	BSDC1
TC1600011383.hg.1	11.67	10.85	-1.76	0.0002	TMEM265
TC0100008912.hg.1	12.4	11.59	-1.76	0.0002	CYR61
TC0500007143.hg.1	13.69	12.87	-1.76	8.9e-05	SKP2
TC0100014393.hg.1	5.85	5.04	-1.75	0.0189	TM2D1
TC0100009935.hg.1	7.52	6.72	-1.75	0.0027	PRUNE
TC1700010703.hg.1	9.27	8.46	-1.75	0.0169	NKIRAS2
TC1700010653.hg.1	11.02	10.21	-1.75	0.0003	KRTAP2-3
TC1700009040.hg.1	11.2	10.39	-1.75	9.86e-05	SYNGR2
TC1700008794.hg.1	12.27	11.47	-1.75	0.0003	SOX9
TSUnmapped00000256.hg.1	7.18	6.39	-1.74	0.0022	DYRK1B
TC0900010311.hg.1	8.1	7.3	-1.74	0.002	FAM27E3
TC0X00010652.hg.1	10.03	9.24	-1.74	0.0075	UPF3B
TC1100008123.hg.1	6.77	5.99	-1.73	0.0012	ADRBK1
TC0100016629.hg.1	6.78	5.99	-1.73	0.0052	RNASEL
TC1200010795.hg.1	7.23	6.43	-1.73	0.0006	RARG
TC1200012708.hg.1	8.37	7.57	-1.73	0.0045	OAS1
TC0700010046.hg.1	9.6	8.81	-1.73	8.1e-05	FTSJ2
TC0700011463.hg.1	10.06	9.27	-1.73	0.0022	TYW1B
TC2200007963.hg.1	10.16	9.37	-1.73	0.0036	DGCR2
TC1400010575.hg.1	10.86	10.07	-1.73	0.0473	BCL2L2
TC1000008056.hg.1	14.14	13.34	-1.73	0.0003	VCL
TC0800011683.hg.1	5.26	4.48	-1.72	0.0011	FBXO32
TC2000009996.hg.1	5.73	4.95	-1.72	0.0022	DUSP15
TC0100010102.hg.1	8.91	8.13	-1.72	0.0196	FLAD1
TC0700009083.hg.1	9.57	8.78	-1.72	0.0054	AHCYL2
TC1400009922.hg.1	10.32	9.54	-1.72	0.0007	PTPN21
TC1600006760.hg.1	10.7	9.91	-1.72	0.0003	UBN1
TC1100009858.hg.1	12.92	12.14	-1.72	0.0019	CHRNA10
TC1700006709.hg.1	8.27	7.5	-1.71	0.038	XAF1
TC0900012184.hg.1	10.07	9.29	-1.71	0.0029	PRRC2B
TC0X00009977.hg.1	10.34	9.56	-1.71	0.0019	SNX12
TC0200011868.hg.1	5.76	4.99	-1.7	0.0006	NT5C1B
TC0600008027.hg.1	10.44	9.67	-1.7	0.0142	BYSL
TC0300008148.hg.1	10.59	9.82	-1.7	0.0018	TMEM45A
TC1400009361.hg.1	10.97	10.2	-1.7	0.0014	TMEM30B
TC1700010798.hg.1	11.58	10.82	-1.7	0.0026	DUSP3
TC1700010254.hg.1	11.85	11.09	-1.7	0.0009	SSH2
TC1900006507.hg.1	13.35	12.59	-1.7	0.0003	CNN2
TC1900011071.hg.1	13.63	12.86	-1.7	0.0003	KDELR1
TC1700011189.hg.1	6.13	5.37	-1.69	0.0078	TMEM100
TC0200012248.hg.1	8.21	7.45	-1.69	0.0036	FEZ2
TC0600009234.hg.1	5.87	5.12	-1.68	0.005	FAM26E
TC0X00007516.hg.1	5.94	5.19	-1.68	0.017	LINC00269
TC1400010722.hg.1	7.7	6.95	-1.68	0.0021	IPO4
TC0200011753.hg.1	7.79	7.04	-1.68	0.0073	E2F6
TC0100015211.hg.1	8.23	7.48	-1.68	0.0495	GSTM3
TC0600007138.hg.1	8.79	8.04	-1.68	0.0089	E2F3
TC0200013765.hg.1	9.1	8.36	-1.68	0.0015	UXS1
TC0100010335.hg.1	9.13	8.38	-1.68	0.014	USP21
TC0600011162.hg.1	9.32	8.57	-1.68	0.0009	ZNF322
TC0500008202.hg.1	9.82	9.07	-1.68	0.0285	FAM174A
TC1600006747.hg.1	11.76	11.01	-1.68	0.0006	MGRN1
TC2200007088.hg.1	12.24	11.49	-1.68	0.0021	LIMK2
TC0900012175.hg.1	12.35	11.6	-1.68	0.002	CDK9
TC0100011621.hg.1	13.54	12.79	-1.68	0.0003	TGFB2
TC0100010035.hg.1	6.1	5.35	-1.67	0.0034	S100A7A
TC0700010604.hg.1	6.21	5.47	-1.67	0.043	CPVL
TC0200016496.hg.1	6.49	5.75	-1.67	0.0006	CNNM3
TC1100008790.hg.1	8.32	7.59	-1.67	0.0032	C11orf54
TC0300013834.hg.1	8.38	7.64	-1.67	0.0003	RAD54L2
TC0300013555.hg.1	8.83	8.09	-1.67	0.0015	MB21D2
TC0200015790.hg.1	9.98	9.23	-1.67	0.0004	CHPF
TC1900006770.hg.1	6.31	5.57	-1.66	0.004	DUS3L
TC0400012824.hg.1	7.35	6.62	-1.66	0.0238	HERC3
TC0800011633.hg.1	8.43	7.7	-1.66	0.0076	MRPL13
TC0600008073.hg.1	9.39	8.66	-1.66	0.0013	SRF
TC0400010784.hg.1	10.42	9.69	-1.66	0.0009	NOA1
TC0500009987.hg.1	12.32	11.59	-1.66	0.0004	MED10
TC0100018472.hg.1	12.58	11.85	-1.66	0.0006	SEC22B
TC0100016548.hg.1	12.76	12.03	-1.66	0.0053	ABL2
TC0X00007280.hg.1	5.18	4.46	-1.65	0.0005	XAGE2
TC0100018249.hg.1	5.78	5.05	-1.65	0.0117	AMY2B
TC1200011710.hg.1	6.11	5.38	-1.65	0.0158	SYCP3
TC1400009184.hg.1	6.56	5.83	-1.65	0.0131	TXNDC16
TC0100018393.hg.1	6.64	5.92	-1.65	0.0112	FAAP20
TC0300013827.hg.1	8.45	7.72	-1.65	0.0032	WDR6
TC0600012839.hg.1	8.59	7.86	-1.65	0.0044	CDK19
TC1900011932.hg.1	8.83	8.1	-1.65	0.001	ALKBH6
TC0800009242.hg.1	9.03	8.31	-1.65	0.0084	HGH1
TC1900006588.hg.1	10.09	9.37	-1.65	0.0012	GADD45B
TC0100007668.hg.1	10.82	10.1	-1.65	0.001	TXLNA
TC0X00007392.hg.1	11.13	10.4	-1.65	0.0014	UBQLN2
TC1500008231.hg.1	11.73	11.01	-1.65	0.0004	AEN
TC0200014192.hg.1	12.49	11.77	-1.65	0.0035	SAP130
TC1700007677.hg.1	12.79	12.07	-1.65	0.0005	DUSP14
TC0700006795.hg.1	14.27	13.55	-1.65	0.0003	AHR
TC0600007268.hg.1	15.45	14.74	-1.65	0.0404	HIST1H4C
TC1100007664.hg.1	5.67	4.96	-1.64	0.0027	LRRC55
TC0200010473.hg.1	6.01	5.3	-1.64	0.0032	FZD7
TC2100007916.hg.1	6.19	5.47	-1.64	0.0271	KRTAP7-1
TC0400011298.hg.1	6.3	5.58	-1.64	0.0359	NAP1L5
TC0200015631.hg.1	7.19	6.48	-1.64	0.0086	IKZF2
TC1200009741.hg.1	7.64	6.93	-1.64	0.041	NOP2
TC0600012952.hg.1	8.6	7.89	-1.64	0.0004	FRK
TC0100012278.hg.1	8.75	8.04	-1.64	0.0034	SCCPDH
TC0100015885.hg.1	11.03	10.31	-1.64	0.0011	GATAD2B
TC1200007764.hg.1	11.16	10.45	-1.64	0.0017	ZNF385A
TC1200011543.hg.1	12.09	11.38	-1.64	0.0046	PGAM1
TC0700009398.hg.1	6.87	6.17	-1.63	0.0352	TAS2R3
TC1900009417.hg.1	8.37	7.66	-1.63	0.0167	MLLT1
TC1500010460.hg.1	8.7	7.99	-1.63	0.0475	HDDC3
TC0900009276.hg.1	8.9	8.2	-1.63	0.0082	NELFB
TC0600011553.hg.1	10.12	9.42	-1.63	0.001	BAK1
TC1100013050.hg.1	11.51	10.8	-1.63	0.0075	RBM14
TC0200013112.hg.1	13.33	12.63	-1.63	0.0138	AUP1
TC1300010000.hg.1	6.4	5.71	-1.62	0.0026	TNFSF13B
TC1700012308.hg.1	6.46	5.76	-1.62	0.0071	LLGL2
TC0800008349.hg.1	6.66	5.97	-1.62	0.0199	OSR2
TC0700007997.hg.1	8.19	7.49	-1.62	0.0025	LIMK1
TC1100009884.hg.1	8.22	7.52	-1.62	0.0025	TRIM68
TC2000008587.hg.1	8.39	7.69	-1.62	0.0032	RALGAPA2
TC0400006990.hg.1	9.82	9.13	-1.62	0.0033	MED28
TC1500009182.hg.1	10.05	9.35	-1.62	0.0013	VPS39
TC0100007532.hg.1	10.43	9.73	-1.62	0.0024	STX12
TC2000007792.hg.1	10.97	10.28	-1.62	0.0005	PFDN4
TC1700008452.hg.1	6.72	6.03	-1.61	0.0014	GDPD1
TC1700010652.hg.1	7.93	7.24	-1.61	0.011	KRTAP2-2
TC2100007331.hg.1	8.62	7.93	-1.61	0.0023	AGPAT3
TC1600011568.hg.1	8.9	8.22	-1.61	0.0086	TMEM231
TC0500007681.hg.1	9.64	8.95	-1.61	0.0004	OCLN
TC1200012790.hg.1	10.12	9.43	-1.61	0.0486	KMT2D
TC0900012234.hg.1	10.57	9.88	-1.61	0.0058	CBWD6
TC1900007366.hg.1	11.52	10.83	-1.61	0.0019	MPV17L2
TC0500009268.hg.1	11.56	10.88	-1.61	0.0031	TTC1
TC0200016686.hg.1	12.43	11.74	-1.61	0.0003	TEX261
TC0100014286.hg.1	5.46	4.78	-1.6	0.0005	USP24
TC0X00009661.hg.1	5.63	4.96	-1.6	0.0005	SYP
TC1500008038.hg.1	6.52	5.84	-1.6	0.0283	ARNT2
TC1500009522.hg.1	6.9	6.21	-1.6	0.001	MNS1
TC0600014263.hg.1	6.96	6.28	-1.6	0.0377	LY6G6E
TC0100013647.hg.1	7.18	6.5	-1.6	0.0102	TRIM62
TC0600011197.hg.1	8.29	7.61	-1.6	0.0005	ZNF184
TC1900011632.hg.1	8.38	7.7	-1.6	0.0082	ZBTB45
TC0100014776.hg.1	9.38	8.7	-1.6	0.0008	DDAH1
TC0300008346.hg.1	10.16	9.48	-1.6	0.0338	SLC35A5
TC0500009881.hg.1	11.83	11.16	-1.6	0.0007	MRPL36
TC0500011347.hg.1	5.06	4.39	-1.59	0.006	HAPLN1
TC1900009843.hg.1	5.51	4.84	-1.59	0.0034	OR7A10
TC0300009412.hg.1	5.51	4.84	-1.59	0.0346	SERPINI1
TC0900006892.hg.1	7.58	6.91	-1.59	0.008	IFNK
TC1700010425.hg.1	8.51	7.85	-1.59	0.0122	SLFN12
TC2000006755.hg.1	9.72	9.05	-1.59	0.0038	NDUFAF5
TC2200008827.hg.1	10.1	9.44	-1.59	0.0024	TOB2
TC0200012257.hg.1	13.55	12.88	-1.59	0.0042	EIF2AK2
TC1400008628.hg.1	13.55	12.88	-1.59	0.0004	SUPT16H
TC0X00006480.hg.1	13.95	13.28	-1.59	0.0008	XG
TC0800012026.hg.1	5.12	4.46	-1.58	0.0014	SLC45A4
TC0700009352.hg.1	5.72	5.07	-1.58	0.0025	TBXAS1
TC1500010751.hg.1	6	5.33	-1.58	0.0185	FOXB1
TC1200011914.hg.1	6.2	5.54	-1.58	0.0023	HVCN1
TC0100012593.hg.1	7.01	6.35	-1.58	0.0116	WRAP73
TC1900012001.hg.1	7.52	6.87	-1.58	0.0007	FUZ
TSUnmapped00000766.hg.1	7.84	7.18	-1.58	0.0496	SLC25A26
TC0700012898.hg.1	7.89	7.23	-1.58	0.0049	TCAF1
TC2000007343.hg.1	8.26	7.6	-1.58	0.0131	DHX35
TC0700008542.hg.1	9.27	8.61	-1.58	0.0054	MEPCE
TC1100010725.hg.1	10.01	9.35	-1.58	0.0007	ARFGAP2
TC0700010189.hg.1	10.35	9.69	-1.58	0.0004	CYTH3
TC0100012849.hg.1	10.44	9.78	-1.58	0.0031	CASZ1
TC0100015636.hg.1	11.28	10.62	-1.58	0.0119	GJA5
TC0200007144.hg.1	13.02	12.36	-1.58	0.0008	LCLAT1
TC1400010758.hg.1	5.18	4.53	-1.57	0.0113	CCDC175
TC0100017625.hg.1	5.81	5.16	-1.57	0.0192	BTNL10
TC0100008897.hg.1	7.51	6.85	-1.57	0.0027	WDR63
TC0700009233.hg.1	7.65	7	-1.57	0.0346	BPGM
TC0X00011314.hg.1	7.71	7.06	-1.57	0.0022	BHLHB9
TC1400007204.hg.1	8.09	7.44	-1.57	0.0017	CGRRF1
TC1000011555.hg.1	8.12	7.47	-1.57	0.0434	MORN4
TC0600012061.hg.1	8.81	8.17	-1.57	0.0005	ICK
TC0200009443.hg.1	8.99	8.34	-1.57	0.0232	R3HDM1
TC0700013324.hg.1	9.56	8.91	-1.57	0.0114	GET4
TC1100008827.hg.1	10.52	9.87	-1.57	0.0026	SRSF8
TC1800007547.hg.1	11.06	10.41	-1.57	0.0086	SERPINB13
TC1100007727.hg.1	12.13	11.47	-1.57	0.0009	FAM111B
TC0600008050.hg.1	12.26	11.61	-1.57	0.0015	UBR2
TC1900009743.hg.1	12.47	11.82	-1.57	0.0026	TNPO2
TC0100007334.hg.1	12.83	12.18	-1.57	0.0027	LYPLA2
TC0100016006.hg.1	13.2	12.55	-1.57	0.0035	GPATCH4
TC1100007624.hg.1	5	4.35	-1.56	0.0248	OR8I2
TC0900012187.hg.1	6.27	5.62	-1.56	0.0403	KCNT1
TSUnmapped00000768.hg.1	6.49	5.85	-1.56	0.0095	FBL
TC0100013630.hg.1	7.28	6.64	-1.56	0.016	YARS
TC1500006726.hg.1	7.29	6.66	-1.56	0.0201	ULK4P1
TC1900011757.hg.1	7.65	7.01	-1.56	0.0081	CEACAM19
TC0900007994.hg.1	8.73	8.09	-1.56	0.0032	PHF2
TC0400008347.hg.1	9.25	8.61	-1.56	0.0103	CYP2U1
TC0500012203.hg.1	9.25	8.61	-1.56	0.0156	PAIP2
TC0100015991.hg.1	9.71	9.07	-1.56	0.0024	SMG5
TC1700007504.hg.1	10.72	10.08	-1.56	0.0447	RHOT1
TC0100018238.hg.1	11.73	11.09	-1.56	0.0019	DNAJB4
TC1400009732.hg.1	14.97	14.33	-1.56	0.0028	C14orf1
TSUnmapped00000458.hg.1	5.86	5.22	-1.55	0.0159	HHAT
TC0300013833.hg.1	6.28	5.65	-1.55	0.0223	CYB561D2
TC0X00006651.hg.1	6.3	5.66	-1.55	0.0158	EGFL6
TC0400010750.hg.1	7.43	6.8	-1.55	0.0212	NMU
TC1300008644.hg.1	8.42	7.78	-1.55	0.0041	POSTN
TC0200013137.hg.1	8.57	7.94	-1.55	0.0039	GCFC2
TC2200006643.hg.1	8.65	8.01	-1.55	0.0037	ZDHHC8
TC0100018388.hg.1	9.64	9.01	-1.55	0.0023	SLC35E2B
TC0500006664.hg.1	9.69	9.06	-1.55	0.008	ADCY2
TC0100018390.hg.1	9.8	9.16	-1.55	0.0023	SLC35E2
TC0100015588.hg.1	10.14	9.5	-1.55	0.0103	RNF115
TC1900010632.hg.1	10.57	9.94	-1.55	0.0021	SIRT2
TC1700012054.hg.1	10.71	10.08	-1.55	0.0073	NPLOC4
TC0600007143.hg.1	10.81	10.17	-1.55	0.0119	CDKAL1
TC1500010787.hg.1	10.98	10.34	-1.55	0.0392	LINC01578
TC0700008450.hg.1	10.99	10.36	-1.55	0.0081	LMTK2
TC1900011653.hg.1	11.06	10.43	-1.55	0.001	MCOLN1
TC0800008467.hg.1	11.79	11.16	-1.55	0.0144	ATP6V1C1
TC2100007935.hg.1	13.24	12.61	-1.55	0.0038	SCAF4
TC0800009095.hg.1	5.01	4.38	-1.54	0.0232	DENND3
TC2200007086.hg.1	6.06	5.43	-1.54	0.0018	RNF185
TC1100006629.hg.1	7.37	6.75	-1.54	0.0436	ART1
TC1900011807.hg.1	7.67	7.05	-1.54	0.0405	ZNF583
TC1400010641.hg.1	8.28	7.65	-1.54	0.0029	UBR7
TC0200014610.hg.1	8.63	8.01	-1.54	0.0436	NMI
TC1200008790.hg.1	9.2	8.57	-1.54	0.0017	USP30
TC0800010258.hg.1	10.29	9.67	-1.54	0.0011	KAT6A
TC1100009983.hg.1	12.33	11.71	-1.54	0.0241	MRPL17
TC1400010576.hg.1	12.52	11.89	-1.54	0.0022	PABPN1
TC0X00009129.hg.1	5.14	4.53	-1.53	0.0147	TMEM27
TC2100006433.hg.1	5.52	4.9	-1.53	0.0033	ICOSLG
TC1500007196.hg.1	6.33	5.72	-1.53	0.0019	SLC27A2
TC0800006916.hg.1	6.58	5.97	-1.53	0.0079	SH2D4A
TC0100015791.hg.1	6.7	6.09	-1.53	0.0329	POGZ
TC1900006537.hg.1	6.97	6.35	-1.53	0.0138	REEP6
TC1900008300.hg.1	8.16	7.54	-1.53	0.0052	RELB
TC0800007529.hg.1	9.01	8.4	-1.53	0.0059	SPIDR
TC1600011325.hg.1	9.06	8.44	-1.53	0.0402	CRAMP1
TC0700012041.hg.1	9.15	8.53	-1.53	0.0024	PLOD3
TC1200008213.hg.1	9.62	9	-1.53	0.0007	ATXN7L3B
TC1200012875.hg.1	9.69	9.07	-1.53	0.0063	GOLGA3
TC0500009123.hg.1	9.81	9.2	-1.53	0.0077	SLC36A1
TC1000010758.hg.1	9.93	9.32	-1.53	0.0009	RTKN2
TC0200013746.hg.1	10	9.39	-1.53	0.0043	TGFBRAP1
TC0600011957.hg.1	10.22	9.61	-1.53	0.0319	ADGRF1
TC1700012439.hg.1	10.4	9.78	-1.53	0.0114	RNF43
TC0700011973.hg.1	10.66	10.05	-1.53	0.0097	TAF6
TC1200008370.hg.1	10.68	10.07	-1.53	0.0063	C12orf29
TC0700007986.hg.1	11.04	10.43	-1.53	0.0304	WBSCR22
TC1500009120.hg.1	11.1	10.49	-1.53	0.0008	RMDN3
TC1100007390.hg.1	11.99	11.38	-1.53	0.0207	EXT2
TC0400007399.hg.1	12.23	11.62	-1.53	0.0138	GUF1
TC1700010202.hg.1	12.97	12.35	-1.53	0.002	KIAA0100
TC0300008847.hg.1	5.92	5.32	-1.52	0.0218	ACKR4
TC0300008826.hg.1	7.77	7.16	-1.52	0.031	NEK11
TC1700006808.hg.1	8.31	7.71	-1.52	0.0169	RANGRF
TC1700010651.hg.1	8.43	7.82	-1.52	0.0337	KRTAP2-1
TC2000007157.hg.1	9.07	8.46	-1.52	0.002	CBFA2T2
TC0800011148.hg.1	9.18	8.58	-1.52	0.002	CCNE2
TC1000010497.hg.1	9.67	9.06	-1.52	0.0018	MARCH8
TC0800006692.hg.1	9.7	9.1	-1.52	0.0019	MSRA
TC0300008912.hg.1	10.59	9.98	-1.52	0.003	PCCB
TC0200016601.hg.1	10.91	10.31	-1.52	0.0247	GIGYF2
TC0700011575.hg.1	11.03	10.42	-1.52	0.0006	POMZP3
TC1100007457.hg.1	11.08	10.47	-1.52	0.0134	ATG13
TC0X00006764.hg.1	11.25	10.65	-1.52	0.0034	MBTPS2
TC2200007909.hg.1	11.52	10.91	-1.52	0.011	MICAL3
TC0100007645.hg.1	12	11.4	-1.52	0.0034	TINAGL1
TC0100018550.hg.1	12.61	12.01	-1.52	0.0052	LAD1
TC0900008490.hg.1	5.64	5.05	-1.51	0.0035	C9orf43
TC0700013361.hg.1	5.66	5.06	-1.51	0.0276	ZNF713
TC1600008307.hg.1	5.84	5.25	-1.51	0.0421	CHST4
TC0900008836.hg.1	5.88	5.29	-1.51	0.0093	FAM102A
TC1200012736.hg.1	6.34	5.75	-1.51	0.0427	ZNF10
TSUnmapped00000401.hg.1	7.23	6.63	-1.51	0.0144	INPP5D
TC0700013549.hg.1	7.68	7.09	-1.51	0.0167	URGCP
TC0200010572.hg.1	7.79	7.2	-1.51	0.0244	ZDBF2
TC0900011829.hg.1	8.02	7.43	-1.51	0.0018	RALGDS
TC0300010769.hg.1	8.37	7.77	-1.51	0.0496	GORASP1
TC0100014060.hg.1	8.7	8.1	-1.51	0.0012	ATPAF1
TC1600008924.hg.1	9.2	8.61	-1.51	0.0027	POLR3K
TC1700007944.hg.1	9.35	8.75	-1.51	0.0022	TMEM106A
TC0600007635.hg.1	9.43	8.84	-1.51	0.0332	PPT2
TC1700012198.hg.1	9.46	8.86	-1.51	0.0312	PIGL
TC2200008828.hg.1	10.18	9.58	-1.51	0.0017	PHF5A
TSUnmapped00000377.hg.1	10.4	9.8	-1.51	0.0037	INPP5D
TC0900009861.hg.1	11.11	10.51	-1.51	0.0141	NOL6
TC0200007722.hg.1	11.28	10.69	-1.51	0.0032	USP34
TC0200012433.hg.1	11.34	10.75	-1.51	0.0014	PREPL
TC0100007666.hg.1	7.7	7.11	-1.5	0.0016	KPNA6
TC0200013602.hg.1	7.82	7.23	-1.5	0.0173	TSGA10
TC0700008094.hg.1	7.82	7.23	-1.5	0.0055	ZP3
TC1900008833.hg.1	8.46	7.87	-1.5	0.0017	CNOT3
TC1700009256.hg.1	9.42	8.83	-1.5	0.0031	NARF
TC0700012911.hg.1	9.82	9.23	-1.5	0.0024	CTAGE8
TC1600010676.hg.1	10.33	9.74	-1.5	0.0019	ESRP2
TC2200009345.hg.1	10.33	9.74	-1.5	0.0028	C1QTNF6
TC0100008082.hg.1	12.38	11.79	-1.5	0.0024	B4GALT2
TC1800007014.hg.1	12.81	12.22	-1.5	0.0085	DSG2
TC2000009886.hg.1	6.26	6.85	1.5	0.0434	PANK2
TSUnmapped00000483.hg.1	7.56	8.15	1.5	0.0496	RPS6KA1
TC0100008075.hg.1	8.85	9.44	1.5	0.0134	ST3GAL3
TC0600010757.hg.1	9.14	9.73	1.5	0.0151	SLC35B3
TC0100013897.hg.1	9.9	10.49	1.5	0.0044	P3H1
TC0300006677.hg.1	11.02	11.6	1.5	0.0022	SLC6A6
TC0X00006799.hg.1	11.89	12.48	1.5	0.0015	SAT1
TC1500010369.hg.1	13.25	13.84	1.5	0.0181	MFGE8
TC0400012029.hg.1	13.49	14.08	1.5	0.0014	OTUD4
TC0700007993.hg.1	6.18	6.78	1.51	0.0125	CLDN4
TC0300012686.hg.1	6.56	7.16	1.51	0.0169	SLC9A9
TC0100008697.hg.1	7.5	8.09	1.51	0.0081	CTH
TC0200009270.hg.1	8.19	8.78	1.51	0.012	RAB6C
TC1100009817.hg.1	8.69	9.29	1.51	0.0019	PHLDA2
TC1700007099.hg.1	8.86	9.46	1.51	0.0033	DRG2
TC2200009180.hg.1	9.91	10.5	1.51	0.0428	RABL2B
TC1200007816.hg.1	10.14	10.73	1.51	0.0019	DGKA
TC0100013072.hg.1	10.4	10.99	1.51	0.0101	ATP13A2
TC1000012139.hg.1	10.75	11.35	1.51	0.0019	CTBP2
TC0200012252.hg.1	11.52	12.12	1.51	0.0022	STRN
TC2000009648.hg.1	11.61	12.21	1.51	0.0008	PRELID3B
TC0400012956.hg.1	12.66	13.26	1.51	0.0052	ELOVL6
TC1200008683.hg.1	12.68	13.28	1.51	0.0018	CHST11
TC0300007136.hg.1	14.05	14.65	1.51	0.0028	CTNNB1
TC1600007982.hg.1	14.6	15.2	1.51	0.0008	HERPUD1
TC1200010516.hg.1	15.67	16.26	1.51	0.0059	SLC38A1
TC1000012169.hg.1	5.46	6.06	1.52	0.0038	ADAM12
TC1700012476.hg.1	6.78	7.39	1.52	0.0027	CYGB
TC0800008062.hg.1	7.15	7.75	1.52	0.0378	ZBTB10
TC1600008218.hg.1	7.35	7.95	1.52	0.0222	HAS3
TC1000011370.hg.1	8.19	8.79	1.52	0.0015	ACTA2
TC1200007146.hg.1	8.33	8.94	1.52	0.0031	STK38L
TC0400009217.hg.1	8.72	9.33	1.52	0.0012	KLHL2
TC0900011388.hg.1	9.06	9.66	1.52	0.0073	PHF19
TC0700010005.hg.1	9.55	10.16	1.52	0.0132	ZFAND2A
TC1000008727.hg.1	10.21	10.81	1.52	0.02	NFKB2
TC0800010458.hg.1	11.02	11.62	1.52	0.0007	TCEA1
TC2100008490.hg.1	11.52	12.13	1.52	0.0022	BACH1
TC2100008168.hg.1	11.53	12.13	1.52	0.0028	HMGN1
TC0X00006789.hg.1	12.25	12.86	1.52	0.0043	FAM3C2
TC0700012427.hg.1	13.3	13.9	1.52	0.0031	FAM3C
TC2000006894.hg.1	6.32	6.94	1.53	0.0217	KIZ
TC2000009744.hg.1	7.18	7.8	1.53	0.0023	LAMA5
TC0100013302.hg.1	7.31	7.92	1.53	0.0046	GALE
TC1600011575.hg.1	7.86	8.48	1.53	0.0032	C16orf74
TC1400010623.hg.1	9.42	10.04	1.53	0.0034	CHURC1-FNTB
TC1800009281.hg.1	9.53	10.14	1.53	0.0009	IER3IP1
TC0200012997.hg.1	10.29	10.9	1.53	0.0042	TGFA
TC1600006658.hg.1	11.57	12.19	1.53	0.008	IL32
TC1400009131.hg.1	12.21	12.82	1.53	0.0061	MAP4K5
TC2000007015.hg.1	12.52	13.13	1.53	0.0092	PYGB
TC2200007150.hg.1	13.01	13.61	1.53	0.0044	TIMP3
TC0500007368.hg.1	13.06	13.67	1.53	0.0015	ITGA2
TC1100011311.hg.1	5.6	6.22	1.54	0.0102	PC
TC1000007950.hg.1	5.97	6.59	1.54	0.0425	UNC5B
TC1100010015.hg.1	6.23	6.85	1.54	0.0496	NLRP10
TC0100010013.hg.1	7.24	7.87	1.54	0.0011	IVL
TC0100013314.hg.1	8.39	9.01	1.54	0.0035	IL22RA1
TC0100013408.hg.1	8.58	9.2	1.54	0.0234	GPN2
TC0300012112.hg.1	8.93	9.56	1.54	0.0066	B4GALT4
TC0300009916.hg.1	8.97	9.6	1.54	0.0019	HES1
TC0600007196.hg.1	9.14	9.77	1.54	0.0184	MRS2
TC0Y00006858.hg.1	9.99	10.62	1.54	0.0025	VAMP7
TC0600010991.hg.1	10.07	10.69	1.54	0.0014	MBOAT1
TC1100006876.hg.1	10.15	10.77	1.54	0.0094	MICALCL
TC1300008668.hg.1	10.6	11.22	1.54	0.0108	LHFP
TC1200009796.hg.1	10.9	11.52	1.54	0.0016	SLC2A14
TC0100010546.hg.1	12.56	13.18	1.54	0.0015	BLZF1
TC0100016218.hg.1	5.18	5.81	1.55	0.0035	RGS5
TC0X00006955.hg.1	5.26	5.89	1.55	0.0047	LANCL3
TC1100007614.hg.1	5.36	6	1.55	0.0089	OR5D16
TC1600007741.hg.1	5.88	6.51	1.55	0.0358	PHKB
TC1000006862.hg.1	6.4	7.03	1.55	0.0336	OLAH
TC1100012685.hg.1	6.42	7.05	1.55	0.0459	VSIG2
TC0600007791.hg.1	6.43	7.06	1.55	0.0078	DEF6
TC0500009488.hg.1	6.59	7.22	1.55	0.0038	CREBRF
TC0100008347.hg.1	8.32	8.95	1.55	0.0188	CPT2
TC0300007645.hg.1	9.01	9.65	1.55	0.0026	PTPRG
TC0800010417.hg.1	9.73	10.36	1.55	0.0055	PCMTD1
TC0100007789.hg.1	10.56	11.19	1.55	0.0394	AGO3
TC1100009561.hg.1	10.67	11.3	1.55	0.0007	NTM
TC0800007086.hg.1	11.71	12.34	1.55	0.0006	DPYSL2
TC0400009376.hg.1	5.21	5.85	1.56	0.0065	WDR17
TC2200007204.hg.1	5.66	6.31	1.56	0.004	HMOX1
TC1600008640.hg.1	6.16	6.8	1.56	0.017	ADAD2
TC0100013699.hg.1	6.26	6.9	1.56	0.003	C1orf216
TC0300006602.hg.1	6.71	7.35	1.56	0.021	HRH1
TC0700006445.hg.1	8.12	8.76	1.56	0.0028	FAM20C
TC0700010396.hg.1	8.43	9.06	1.56	0.0242	TWISTNB
TC0600013539.hg.1	8.48	9.12	1.56	0.0038	RAET1L
TC0700011562.hg.1	8.58	9.21	1.56	0.0021	TMEM120A
TC0600008468.hg.1	8.73	9.37	1.56	0.0299	FAM135A
TC0700013337.hg.1	8.84	9.48	1.56	0.0011	UMAD1
TC0500007050.hg.1	9.13	9.78	1.56	0.0036	PDZD2
TC0900008865.hg.1	9.5	10.14	1.56	0.0022	CERCAM
TC0200015314.hg.1	10.14	10.78	1.56	0.0066	STK17B
TC1100007430.hg.1	11.21	11.85	1.56	0.0009	GYLTL1B
TC0200015645.hg.1	11.22	11.86	1.56	0.0051	ABCA12
TC2000006444.hg.1	11.28	11.92	1.56	0.0008	TRIB3
TC1100012535.hg.1	11.82	12.46	1.56	0.0007	PVRL1
TC1400009388.hg.1	11.86	12.5	1.56	0.0011	PPP2R5E
TC0200008005.hg.1	5.49	6.14	1.57	0.0372	DYSF
TC1700010797.hg.1	6.21	6.86	1.57	0.0146	SOST
TC0800009143.hg.1	6.45	7.1	1.57	0.0062	ADGRB1
TC0700007002.hg.1	6.57	7.22	1.57	0.0275	HOXA-AS3
TC1000006624.hg.1	7.25	7.9	1.57	0.0025	CALML3
TC1400009585.hg.1	7.36	8	1.57	0.0007	MAP3K9
TC0700010749.hg.1	7.38	8.04	1.57	0.0011	KIAA0895
TC0700011502.hg.1	7.4	8.05	1.57	0.0167	ABHD11
TC0100010310.hg.1	7.98	8.63	1.57	0.0171	SLAMF7
TC1100012308.hg.1	8.18	8.83	1.57	0.0129	CRYAB
TC1400007087.hg.1	8.26	8.9	1.57	0.0014	MGAT2
TC0X00008884.hg.1	9.93	10.58	1.57	0.0014	VAMP7
TC1500007217.hg.1	10.05	10.7	1.57	0.0103	AP4E1
TC0600012432.hg.1	10.08	10.73	1.57	0.0045	PGM3
TC2100008285.hg.1	10.62	11.28	1.57	0.0008	CBS
TC0700012180.hg.1	10.65	11.3	1.57	0.0063	SYPL1
TC0300013991.hg.1	10.82	11.47	1.57	0.0162	TWF2
TC0300007745.hg.1	13.14	13.79	1.57	0.0021	ARL6IP5
TC1000008054.hg.1	14.73	15.38	1.57	0.0009	PLAU
TC0300009301.hg.1	5.17	5.82	1.58	0.005	PTX3
TC2200007287.hg.1	5.39	6.05	1.58	0.005	CYTH4
TC0400011994.hg.1	6.04	6.7	1.58	0.0376	INPP4B
TC1100012520.hg.1	6.37	7.03	1.58	0.0177	MCAM
TC1700009409.hg.1	7.03	7.69	1.58	0.0068	RTN4RL1
TC2200009013.hg.1	7.46	8.12	1.58	0.0246	CDPF1
TC1200009964.hg.1	8.07	8.73	1.58	0.0072	MANSC1
TC1300007561.hg.1	8.69	9.35	1.58	0.0017	SCEL
TC1500009904.hg.1	8.85	9.51	1.58	0.0142	TLE3
TC1700006729.hg.1	9.14	9.8	1.58	0.0257	ACADVL
TC1100006495.hg.1	9.71	10.37	1.58	0.0011	TSPAN4
TC1100010271.hg.1	10.68	11.34	1.58	0.0024	UEVLD
TC0100018300.hg.1	10.95	11.61	1.58	0.0025	ADAM15
TC0700008321.hg.1	11.2	11.86	1.58	0.0033	ANKIB1
TC0100009621.hg.1	12.27	12.92	1.58	0.0059	PHGDH
TC0200010907.hg.1	13.09	13.74	1.58	0.0051	ACSL3
TC0500009670.hg.1	6.66	7.33	1.59	0.0303	ZNF354B
TC0500007258.hg.1	6.94	7.61	1.59	0.0012	GHR
TC0100013471.hg.1	7.38	8.05	1.59	0.0006	PTAFR
TC1600007718.hg.1	8.08	8.75	1.59	0.0372	ORC6
TSUnmapped00000051.hg.1	8.1	8.77	1.59	0.0207	SLC2A6
TC0900012209.hg.1	8.93	9.6	1.59	0.0023	TTC39B
TC1700007771.hg.1	9.23	9.9	1.59	0.0026	GSDMA
TC0500008342.hg.1	10.05	10.71	1.59	0.0335	DCP2
TC0400009322.hg.1	10.28	10.95	1.59	0.0006	GALNT7
TC0100014743.hg.1	10.35	11.01	1.59	0.0016	TTLL7
TC0400012944.hg.1	5.07	5.76	1.6	0.0311	HSD17B13
TC0100011861.hg.1	5.36	6.03	1.6	0.0146	OBSCN
TC0200015951.hg.1	5.72	6.4	1.6	0.0114	PID1
TC0100011269.hg.1	5.79	6.47	1.6	0.0004	LINC00260
TC1900009896.hg.1	6.45	7.13	1.6	0.0016	CYP4F11
TC0700010355.hg.1	6.46	7.14	1.6	0.0012	AGR2
TC0600009459.hg.1	7.18	7.86	1.6	0.0092	ENPP1
TC0700012886.hg.1	7.21	7.88	1.6	0.0019	EPHA1
TC0400008943.hg.1	7.44	8.12	1.6	0.001	EDNRA
TC1200011773.hg.1	7.45	8.13	1.6	0.043	APPL2
TC0600011927.hg.1	7.46	8.15	1.6	0.0042	SUPT3H
TC0100017947.hg.1	8.07	8.75	1.6	0.0017	OPN3
TC1900009201.hg.1	8.81	9.49	1.6	0.0017	MKNK2
TC2000008242.hg.1	9.55	10.22	1.6	0.0017	RNF24
TC0X00006715.hg.1	9.59	10.27	1.6	0.007	SCML1
TC2000007016.hg.1	9.9	10.57	1.6	0.001	GINS1
TC1200008535.hg.1	10.47	11.15	1.6	0.0005	ELK3
TC0400010125.hg.1	14.31	14.99	1.6	0.0004	FGFBP1
TC1500006822.hg.1	5.15	5.84	1.61	0.0226	NUTM1
TC0600011948.hg.1	5.31	6	1.61	0.0105	CYP39A1
TSUnmapped00000010.hg.1	6.16	6.85	1.61	0.0149	NLRP10
TC1100011257.hg.1	6.97	7.66	1.61	0.0317	EFEMP2
TC0200007401.hg.1	7.46	8.15	1.61	0.0052	DYNC2LI1
TC2200008465.hg.1	7.78	8.46	1.61	0.0029	SELM
TC1100009212.hg.1	8.46	9.15	1.61	0.0363	PHLDB1
TC0900012212.hg.1	8.49	9.18	1.61	0.0059	PLIN2
TC0X00011121.hg.1	8.61	9.3	1.61	0.001	GABRE
TC1500008360.hg.1	9.24	9.93	1.61	0.0012	SLCO3A1
TC2200006718.hg.1	9.28	9.96	1.61	0.0456	SDF2L1
TC0800008145.hg.1	10.72	11.41	1.61	0.0005	WWP1
TC1600011221.hg.1	10.84	11.52	1.61	0.0028	MVD
TC0900008891.hg.1	11.24	11.93	1.61	0.0003	LRRC8A
TC0500012977.hg.1	11.38	12.07	1.61	0.0008	PDLIM7
TC1400006521.hg.1	13.17	13.86	1.61	0.0013	PNP
TC0900008297.hg.1	5.24	5.94	1.62	0.0003	NIPSNAP3A
TC1900011234.hg.1	5.26	5.96	1.62	0.0029	KLK11
TC0700011953.hg.1	6.23	6.92	1.62	0.0004	CYP3A5
TC1000009025.hg.1	6.63	7.33	1.62	0.0068	EMX2
TC1200008685.hg.1	6.92	7.62	1.62	0.007	CHST11
TC0200009470.hg.1	7.34	8.04	1.62	0.0053	HNMT
TC1500009282.hg.1	8.04	8.73	1.62	0.0071	DUOXA1
TC0700012148.hg.1	8.2	8.9	1.62	0.0027	SRPK2
TC1400009194.hg.1	9.21	9.91	1.62	0.0006	FERMT2
TC0100016676.hg.1	10.26	10.96	1.62	0.0003	EDEM3
TC0400011144.hg.1	12.37	13.07	1.62	0.0003	ANTXR2
TC0100014403.hg.1	5.1	5.8	1.63	0.0196	KANK4
TSUnmapped00000172.hg.1	6.36	7.07	1.63	0.0015	TGM4
TC1700010440.hg.1	6.46	7.16	1.63	0.0017	MMP28
TC1600008912.hg.1	7.04	7.74	1.63	0.0029	GAS8
TC0500012760.hg.1	7.17	7.88	1.63	0.0053	SLIT3
TC0100008308.hg.1	10.04	10.75	1.63	0.0137	ZFYVE9
TC1300007152.hg.1	10.75	11.46	1.63	0.0046	FNDC3A
TC1800008906.hg.1	11.31	12.02	1.63	0.0007	VPS4B
TC0200012499.hg.1	11.76	12.46	1.63	0.0004	MCFD2
TC0700012968.hg.1	13.31	14.01	1.63	0.0039	PDIA4
TC2200007069.hg.1	6.76	7.48	1.64	0.0062	OSBP2
TC0600013537.hg.1	6.98	7.69	1.64	0.0102	RAET1G
TC1300009933.hg.1	8.3	9.01	1.64	0.0056	RASA3
TC1200009172.hg.1	8.44	9.15	1.64	0.0007	ORAI1
TC0600007862.hg.1	8.82	9.53	1.64	0.001	PIM1
TC0400010682.hg.1	10.18	10.89	1.64	0.0008	SGCB
TC0100007469.hg.1	11.24	11.95	1.64	0.0004	RPS6KA1
TC1600010732.hg.1	12.6	13.31	1.64	0.0024	NQO1
TC1200009399.hg.1	5.15	5.87	1.65	0.0073	PIWIL1
TC0100009837.hg.1	6.74	7.46	1.65	0.0006	PDE4DIP
TC0600009783.hg.1	7.1	7.82	1.65	0.0243	UST
TC1500009926.hg.1	8.22	8.94	1.65	0.0018	LARP6
TC1900008551.hg.1	8.86	9.59	1.65	0.0092	BCL2L12
TC1400008746.hg.1	9.65	10.37	1.65	0.0019	TINF2
TC0300013863.hg.1	9.81	10.54	1.65	0.0034	UPK1B
TC0800011071.hg.1	10.2	10.92	1.65	0.0031	TMEM64
TC1200008814.hg.1	10.53	11.25	1.65	0.0006	ANKRD13A
TC1000008447.hg.1	10.76	11.48	1.65	0.0003	TNKS2
TC0300011455.hg.1	11.39	12.11	1.65	0.0033	FRMD4B
TC0500013354.hg.1	11.67	12.39	1.65	0.0004	P4HA2
TC1600007312.hg.1	12.44	13.16	1.65	0.0062	IL4R
TC0500009591.hg.1	12.91	13.63	1.65	0.0004	FAF2
TC0100008921.hg.1	13.58	14.3	1.65	0.0062	CLCA2
TC0300010840.hg.1	6.9	7.64	1.66	0.0026	CCK
TC1500009348.hg.1	7.2	7.94	1.66	0.0009	FBN1
TC2000006464.hg.1	8.61	9.34	1.66	0.001	FAM110A
TC0200014834.hg.1	10.13	10.86	1.66	0.0004	STK39
TC0200013265.hg.1	10.45	11.19	1.66	0.0012	CAPG
TC0300006491.hg.1	10.93	11.66	1.66	0.0072	EDEM1
TC1600011058.hg.1	11.13	11.87	1.66	0.0008	TLDC1
TC1700012472.hg.1	11.25	11.98	1.66	0.0133	MRPL38
TC0100018246.hg.1	11.56	12.29	1.66	0.0068	LRRC8C
TC0300011448.hg.1	11.93	12.66	1.66	0.0003	EOGT
TC1000009152.hg.1	12.31	13.04	1.66	0.0006	HTRA1
TC0100010609.hg.1	5.72	6.46	1.67	0.0014	DNM3
TC1300008713.hg.1	6.31	7.04	1.67	0.0098	KBTBD6
TC1900010807.hg.1	7.23	7.96	1.67	0.0007	CEACAM1
TC1200007861.hg.1	7.32	8.07	1.67	0.0269	LRP1
TC0100011453.hg.1	8.08	8.82	1.67	0.0019	G0S2
TC1200010768.hg.1	8.79	9.52	1.67	0.0438	KRT1
TC1400007337.hg.1	9.58	10.32	1.67	0.0017	JKAMP
TC1000009851.hg.1	9.91	10.65	1.67	0.0008	FRMD4A
TC0100015873.hg.1	10.13	10.87	1.67	0.0187	S100A13
TC0700013396.hg.1	10.39	11.14	1.67	0.0051	CLDN12
TC0X00009153.hg.1	10.41	11.15	1.67	0.0012	CTPS2
TC0100013545.hg.1	10.42	11.16	1.67	0.0056	SDC3
TC1500008245.hg.1	11.51	12.24	1.67	0.0066	ABHD2
TC0100011267.hg.1	12.04	12.78	1.67	0.0009	ATP2B4
TC1000012577.hg.1	12.33	13.07	1.67	0.0004	LIPA
TC0600011635.hg.1	12.45	13.19	1.67	0.0008	FKBP5
TC0600008109.hg.1	12.73	13.48	1.67	0.0006	VEGFA
TC0900008483.hg.1	13.49	14.23	1.67	0.0002	SLC31A1
TC0900009127.hg.1	5.76	6.51	1.68	0.0019	COL5A1
TC0200016446.hg.1	7.77	8.51	1.68	0.001	ACYP2
TSUnmapped00000591.hg.1	8.43	9.18	1.68	0.0488	HHAT
TC2100008495.hg.1	8.96	9.71	1.68	0.0009	IL10RB
TC2200009252.hg.1	9.01	9.76	1.68	0.0037	SEC14L2
TC0100008803.hg.1	9.18	9.93	1.68	0.0005	FAM73A
TC0900011850.hg.1	9.24	9.99	1.68	0.0004	SLC2A6
TC0800011713.hg.1	9.37	10.12	1.68	0.0044	MTSS1
TC1200012612.hg.1	10.22	10.97	1.68	0.0003	MED21
TC0700010716.hg.1	10.56	11.3	1.68	0.0002	DPY19L1
TC0800009875.hg.1	10.85	11.6	1.68	0.0006	TNFRSF10A
TC0600009667.hg.1	11.43	12.18	1.68	0.001	VTA1
TC0600007556.hg.1	5.13	5.89	1.69	0.0227	MUC21
TC0X00010954.hg.1	5.61	6.37	1.69	0.0324	FGF13
TC1900011742.hg.1	6.51	7.27	1.69	0.0447	CEACAM6
TC1100006796.hg.1	7	7.76	1.69	0.0009	AKIP1
TC0300011706.hg.1	7.31	8.07	1.69	0.0006	VGLL3
TC1400009353.hg.1	7.43	8.18	1.69	0.0187	SIX4
TC1000007976.hg.1	7.93	8.68	1.69	0.0012	CHST3
TC0400006930.hg.1	8.21	8.97	1.69	0.0068	CPEB2
TC0300009229.hg.1	10.41	11.17	1.69	0.0003	RAP2B
TC2000006559.hg.1	10.61	11.37	1.69	0.0019	CDC25B
TC0200012956.hg.1	13.33	14.08	1.69	0.0005	GFPT1
TC1400010707.hg.1	5.1	5.86	1.7	0.0045	KIAA0125
TC0400008618.hg.1	6.16	6.93	1.7	0.0201	FGF2
TC1800006706.hg.1	6.6	7.37	1.7	0.0076	GNAL
TC2200006614.hg.1	7.24	8	1.7	0.0012	GP1BB
TC0100015867.hg.1	8.56	9.32	1.7	0.0004	S100A3
TC0500009097.hg.1	10.24	11.01	1.7	0.0007	SYNPO
TC0700007034.hg.1	10.47	11.24	1.7	0.0005	CREB5
TC0900011072.hg.1	11	11.77	1.7	0.0003	ABCA1
TC1300006641.hg.1	11.3	12.06	1.7	0.0002	NUP58
TC1400010586.hg.1	5.39	6.16	1.71	0.0068	LTB4R
TC0300008332.hg.1	5.67	6.45	1.71	0.0194	TAGLN3
TC0700008003.hg.1	6.57	7.35	1.71	0.0023	CLIP2
TC1000008435.hg.1	6.77	7.55	1.71	0.0111	HECTD2
TC0800009828.hg.1	8.03	8.81	1.71	0.0419	HR
TC1600010792.hg.1	9.13	9.91	1.71	0.0064	PHLPP2
TC0500012238.hg.1	9.78	10.55	1.71	0.0011	HBEGF
TC1400007201.hg.1	9.85	10.63	1.71	0.0026	CDKN3
TC0200013046.hg.1	11.45	12.23	1.71	0.0004	EXOC6B
TC0Y00006642.hg.1	11.8	12.58	1.71	0.0018	TMSB4Y
TC0600009327.hg.1	5.52	6.3	1.72	0.0332	PKIB
TC0300010739.hg.1	6.16	6.94	1.72	0.0044	PLCD1
TC1900011449.hg.1	7.15	7.93	1.72	0.001	TNNT1
TC1700012191.hg.1	7.67	8.45	1.72	0.0037	CD68
TC0200012713.hg.1	8.33	9.11	1.72	0.0021	BCL11A
TC0800010234.hg.1	9.27	10.05	1.72	0.0007	SFRP1
TC0X00007116.hg.1	10.79	11.57	1.72	0.0337	RP2
TC0100014175.hg.1	11.59	12.37	1.72	0.0001	EPS15
TC0700007178.hg.1	11.78	12.57	1.72	0.0003	2021-09-07
TC0500010842.hg.1	6.5	7.29	1.73	0.002	PDE4D
TC0600013536.hg.1	7.35	8.14	1.73	0.0009	RAET1E
TC0300008467.hg.1	7.75	8.54	1.73	0.0002	ARHGAP31
TC1300008468.hg.1	9.9	10.69	1.73	0.002	SLC46A3
TC1200011770.hg.1	11.18	11.97	1.73	0.0002	ALDH1L2
TC0800010783.hg.1	5.54	6.34	1.74	0.0139	MSC
TC0100016656.hg.1	6.06	6.86	1.74	0.0002	NCF2
TC0300012975.hg.1	6.3	7.1	1.74	0.0102	B3GALNT1
TC2100007446.hg.1	6.46	7.26	1.74	0.0071	COL6A1
TC0200014303.hg.1	7.73	8.53	1.74	0.004	WTH3DI
TC1600010859.hg.1	8.79	9.58	1.74	0.0004	MLKL
TC0800009157.hg.1	9.96	10.76	1.74	0.0032	LY6K
TC0500009108.hg.1	10.59	11.39	1.74	0.0012	GPX3
TC2100007996.hg.1	11.09	11.89	1.74	0.0009	TMEM50B
TC1700007360.hg.1	12.03	12.83	1.74	0.0001	TMEM97
TC0100015352.hg.1	13.31	14.1	1.74	0.0003	NRAS
TC0500008736.hg.1	14.4	15.21	1.74	0.0001	TGFBI
TC1900007096.hg.1	5.84	6.64	1.75	0.006	JUNB
TC1100007729.hg.1	6	6.81	1.75	0.0106	DTX4
TC0200015231.hg.1	6.67	7.47	1.75	0.0013	NEMP2
TC1900008044.hg.1	7.87	8.68	1.75	0.0069	NCCRP1
TC2000008027.hg.1	8	8.8	1.75	0.0007	NTSR1
TC1500009508.hg.1	8.46	9.27	1.75	0.001	NEDD4
TC0X00010966.hg.1	9.58	10.39	1.75	0.0005	ATP11C
TC2000009016.hg.1	9.75	10.56	1.75	0.0006	DSN1
TC0800006980.hg.1	12.78	13.59	1.75	0.0002	SLC39A14
TC1700010666.hg.1	5.54	6.36	1.76	0.0015	KRT33A
TC1900007142.hg.1	5.76	6.57	1.76	0.0428	ZSWIM4
TC2100006968.hg.1	6.86	7.68	1.76	0.0109	IFNGR2
TC0700012695.hg.1	10.64	11.45	1.76	0.0001	C7orf49
TC1900009742.hg.1	6.15	6.97	1.77	0.0106	FBXW9
TC1800007355.hg.1	8.06	8.88	1.77	0.0064	C18orf54
TC0500013399.hg.1	11.11	11.93	1.77	0.0001	PANK3
TC2200008189.hg.1	7.55	8.39	1.78	0.0003	DERL3
TC1900008011.hg.1	10.04	10.87	1.78	0.0053	KCNK6
TC0100010525.hg.1	10.87	11.71	1.78	0.0004	SFT2D2
TC0300007596.hg.1	12.4	13.23	1.78	8.4e-05	FLNB
TC1500010744.hg.1	6.32	7.15	1.79	0.0008	GCOM1
TC0600014333.hg.1	7.37	8.21	1.79	0.0013	MICAL1
TC1400006715.hg.1	7.4	8.24	1.79	0.001	PCK2
TC0X00008940.hg.1	8	8.84	1.79	6.66e-05	MXRA5
TC1100012687.hg.1	8.52	9.36	1.79	9.96e-05	MSANTD2
TC0500013149.hg.1	8.54	9.38	1.79	0.0006	SRD5A1
TC0100010112.hg.1	8.9	9.74	1.79	0.0006	SLC50A1
TC0400012621.hg.1	9.65	10.48	1.79	0.0004	ACSL1
TC0100017145.hg.1	9.7	10.54	1.79	0.0003	PLXNA2
TC0200006831.hg.1	10.8	11.64	1.79	0.0003	VSNL1
TC0200008900.hg.1	11.26	12.1	1.79	0.0032	TMEM87B
TC0900009685.hg.1	11.52	12.36	1.79	0.0004	HACD4
TC1700007585.hg.1	12.19	13.03	1.79	0.0001	SLFN5
TC1300007032.hg.1	6.39	7.24	1.8	0.005	SERP2
TC0300011314.hg.1	6.66	7.51	1.8	0.0058	C3orf67
TC1700007777.hg.1	7.38	8.23	1.8	0.0239	THRA
TC0500007452.hg.1	7.86	8.71	1.8	0.0001	MAP3K1
TC1600007096.hg.1	8.01	8.86	1.8	0.0014	TMC7
TC1300006770.hg.1	6.74	7.59	1.81	0.0168	ALOX5AP
TC1000011382.hg.1	7.65	8.51	1.81	0.0336	PANK1
TC0500008698.hg.1	9.36	10.21	1.81	0.0002	JADE2
TC0800006975.hg.1	9.77	10.63	1.81	0.0002	BMP1
TC0800012299.hg.1	10.11	10.96	1.81	0.0021	HOOK3
TSUnmapped00000112.hg.1	5.02	5.89	1.82	0.0412	EIF3F
TC0300013146.hg.1	8.67	9.53	1.82	0.0003	TNFSF10
TC0600013010.hg.1	11.09	11.96	1.82	0.0004	MAN1A1
TC2200009337.hg.1	5.09	5.96	1.83	0.0044	GATSL3
TC0900008109.hg.1	6.29	7.16	1.83	0.0052	HABP4
TC2000009058.hg.1	8.46	9.33	1.83	0.0004	TGM2
TC0100013071.hg.1	8.99	9.86	1.83	0.0005	MFAP2
TC0700009977.hg.1	9.38	10.25	1.83	0.0003	PDGFA
TC0600014328.hg.1	10.44	11.31	1.83	0.0003	OSTM1
TC1100006815.hg.1	10.47	11.34	1.83	0.0014	WEE1
TC1400006548.hg.1	7.91	8.79	1.84	0.0002	RNASE7
TC1100009408.hg.1	9.48	10.36	1.84	6.53e-05	SLC37A2
TC0100015864.hg.1	12.94	13.82	1.84	0.0011	S100A6
TC0100015714.hg.1	6.16	7.05	1.85	0.0333	SV2A
TC0200015870.hg.1	8.71	9.6	1.85	0.0003	WDFY1
TC1500008470.hg.1	9.02	9.91	1.85	0.0001	ARRDC4
TC0200009487.hg.1	9.29	10.18	1.85	0.0001	SPOPL
TC0100009307.hg.1	5.25	6.15	1.86	0.0044	NTNG1
TC0600010078.hg.1	8.19	9.09	1.86	0.0002	SLC22A3
TC1400009410.hg.1	8.26	9.15	1.86	0.0256	ZBTB25
TC0400007853.hg.1	8.51	9.41	1.86	0.0002	EREG
TC0X00008760.hg.1	9.08	9.98	1.86	0.0006	ZNF185
TC1500010783.hg.1	9.42	10.31	1.86	0.001	SEMA4B
TC0200012643.hg.1	11.17	12.07	1.86	0.0015	CCDC88A
TC1000007990.hg.1	11.87	12.77	1.86	0.0004	DDIT4
TC0400009704.hg.1	5.27	6.17	1.87	0.0364	CPLX1
TC1900011663.hg.1	5.51	6.41	1.87	0.04	CCDC159
TC1100012615.hg.1	9.41	10.32	1.87	0.0002	CLMP
TC1300006987.hg.1	9.59	10.5	1.87	0.0006	DGKH
TC2100008229.hg.1	9.99	10.89	1.87	0.0004	C2CD2
TC0500012498.hg.1	10.02	10.92	1.87	0.0002	ANXA6
TC0X00008228.hg.1	6.81	7.72	1.88	0.0002	DOCK11
TC1900011946.hg.1	7.29	8.2	1.88	0.0022	FBXO27
TC0400011538.hg.1	10.45	11.36	1.88	4.61e-05	PAPSS1
TC1400007172.hg.1	11.59	12.5	1.88	4.75e-05	STYX
TC2000009216.hg.1	11.79	12.71	1.88	0.0023	SLPI
TC1100011611.hg.1	7.21	8.13	1.89	0.001	PGM2L1
TC0700011809.hg.1	9.19	10.11	1.89	0.0045	TFPI2
TC0300013879.hg.1	12.37	13.29	1.89	0.0006	IL20RB
TC0500009700.hg.1	15.16	16.08	1.89	6.96e-05	CANX
TC0100017661.hg.1	7.3	8.23	1.9	0.0002	CCSAP
TC0300013970.hg.1	7.93	8.85	1.9	0.0023	PFKFB4
TC1800008387.hg.1	7.94	8.86	1.9	0.0048	DSC1
TC0800012312.hg.1	8.86	9.78	1.9	5.03e-05	SGK3
TC0400007120.hg.1	9.78	10.7	1.9	0.0008	RBPJ
TC0900011151.hg.1	8.79	9.72	1.91	4.4e-05	TMEM245
TC0X00011382.hg.1	10.83	11.77	1.91	5.54e-05	ACSL4
TC1100008187.hg.1	11.22	12.15	1.91	4.11e-05	PPP6R3
TC0300009661.hg.1	12.43	13.37	1.91	0.0002	B3GNT5
TC1600008128.hg.1	7.13	8.07	1.92	0.0104	CMTM3
TC1700009236.hg.1	8.71	9.66	1.93	0.0036	SLC16A3
TC0500007758.hg.1	9	9.95	1.93	0.0037	FCHO2
TC0800010460.hg.1	11.64	12.59	1.93	2.97e-05	LYPLA1
TC2000009196.hg.1	12.66	13.61	1.93	0.0003	SERINC3
TC1100012528.hg.1	5.88	6.83	1.94	0.0009	THY1
TC0300011941.hg.1	6.68	7.63	1.94	0.0209	MYH15
TC1200008574.hg.1	8.73	9.68	1.94	2.22e-05	APAF1
TC0300013330.hg.1	9.96	10.91	1.94	0.0019	DCUN1D1
TC0900008847.hg.1	6.32	7.29	1.95	7.83e-05	LCN2
TC0400011005.hg.1	6.85	7.81	1.95	0.0015	RASSF6
TC0800012313.hg.1	8.38	9.34	1.95	0.0087	SGK3
TC1700010676.hg.1	9.34	10.3	1.95	7.42e-05	KRT15
TC1200012634.hg.1	12	12.96	1.95	9.5e-05	KRT7
TC0300014092.hg.1	8.32	9.29	1.96	0.0005	TM4SF19-TCTEX1D2
TC0300012377.hg.1	6.01	6.99	1.97	0.0029	RAB43
TC0600014148.hg.1	8.63	9.61	1.98	0.0005	CYB5R4
TC0200012163.hg.1	9.67	10.65	1.98	0.0003	XDH
TC2200007087.hg.1	5.12	6.11	1.99	0.0011	RNF185
TC0100017118.hg.1	7.45	8.44	1.99	0.0019	YOD1
TC1700011128.hg.1	11.49	12.48	1.99	5.46e-05	SPAG9
TC0100010100.hg.1	10.82	11.82	2	4.47e-05	CKS1B
TC1900008031.hg.1	11.12	12.13	2.01	0.004	LGALS7B
TC1500006786.hg.1	5.71	6.73	2.02	0.005	SCG5
TC0600008146.hg.1	8.04	9.06	2.02	0.0001	RUNX2
TC0X00011413.hg.1	9.15	10.17	2.02	0.0014	L1CAM
TC0600008486.hg.1	10.61	11.62	2.02	9.39e-05	OGFRL1
TC0500008156.hg.1	10.06	11.08	2.03	6.23e-05	ERAP2
TC0200013861.hg.1	11.89	12.91	2.03	0.0001	MALL
TC0400006639.hg.1	10.06	11.09	2.04	0.0004	NSG1
TC2200007313.hg.1	12.21	13.24	2.04	1.27e-05	TRIOBP
TC0100015858.hg.1	11.57	12.61	2.05	0.0018	S100A8
TC0500013232.hg.1	13.36	14.39	2.05	0.0003	SMAD5
TC0100017083.hg.1	9.29	10.34	2.06	0.0004	RAB7B
TC0400010418.hg.1	10.43	11.47	2.06	0.0004	RELL1
TC0500012519.hg.1	12.11	13.16	2.06	0.0002	SPARC
TC1200010569.hg.1	10.94	11.99	2.07	0.0003	ASB8
TC0100014193.hg.1	11.45	12.5	2.07	0.0003	TXNDC12
TC0200007954.hg.1	12.07	13.12	2.07	6.78e-05	PCYOX1
TC1900010622.hg.1	9.09	10.15	2.08	3.13e-05	LGALS7
TC0400011241.hg.1	9.92	11	2.11	7.11e-05	SLC10A6
TC0300014095.hg.1	8.03	9.12	2.12	7.66e-05	TM4SF19
TC0800007114.hg.1	9.5	10.59	2.12	1.63e-05	SCARA3
TC1000006794.hg.1	9.68	10.77	2.12	3.9e-05	DHTKD1
TC0900008953.hg.1	10.14	11.23	2.12	7.37e-05	ASS1
TC2000009964.hg.1	6.36	7.45	2.13	0.0025	SDCBP2
TC1000010273.hg.1	11	12.09	2.13	7.85e-05	NRP1
TC0900011160.hg.1	9.26	10.35	2.14	0.0001	EPB41L4B
TC0700012276.hg.1	9.27	10.37	2.14	0.0005	DOCK4
TC1400010622.hg.1	8.65	9.75	2.15	5.16e-05	FNTB
TC0100016833.hg.1	8.89	9.99	2.15	0.0003	ZBTB41
TC1200008041.hg.1	9.63	10.74	2.16	1.73e-05	HMGA2
TC1700008690.hg.1	10.25	11.37	2.17	9.31e-05	PITPNC1
TC1100011754.hg.1	7.2	8.33	2.18	0.0006	TENM4
TC0200006687.hg.1	8.16	9.29	2.19	0.0001	HPCAL1
TC0200016529.hg.1	6.62	7.76	2.2	0.0004	ARHGEF4
TC1900010478.hg.1	6.93	8.07	2.2	0.0029	KRTDAP
TC0100014910.hg.1	6.09	7.23	2.21	0.0006	TGFBR3
TC0900007518.hg.1	6.19	7.34	2.21	0.0002	MAMDC2
TC0200015087.hg.1	6.37	7.52	2.21	0.0003	SESTD1
TC0800008663.hg.1	13.4	14.54	2.21	8.79e-06	MAL2
TC0X00008526.hg.1	10.17	11.33	2.22	2.59e-05	FHL1
TC0200015714.hg.1	6.35	7.51	2.23	0.0027	CXCR1
TC1500009709.hg.1	11.41	12.57	2.23	1.32e-05	CA12
TC2200008641.hg.1	11.65	12.81	2.23	6.81e-05	RAC2
TC0900011396.hg.1	10.96	12.12	2.24	5.51e-05	RAB14
TC1800008399.hg.1	7.13	8.3	2.25	5.44e-05	B4GALT6
TC0600014217.hg.1	10.52	11.68	2.25	1.14e-05	SERPINB1
TC0400007306.hg.1	8.18	9.37	2.28	4.01e-05	N4BP2
TC0700010463.hg.1	9.44	10.63	2.28	6.93e-06	IGF2BP3
TC0200009955.hg.1	11.44	12.63	2.28	5.11e-06	CYBRD1
TC1100010639.hg.1	11.72	12.91	2.28	0.0003	TP53I11
TC0100013623.hg.1	7.64	8.85	2.31	0.0005	SYNC
TC1900008366.hg.1	9.75	10.96	2.32	3.41e-05	IGFL1
TC0400006540.hg.1	5.35	6.58	2.35	0.0009	FGFR3
TC1100012962.hg.1	6.29	7.54	2.37	0.0004	AMPD3
TC0900011300.hg.1	7.33	8.58	2.37	3.25e-05	TNFSF15
TC0100011391.hg.1	5.48	6.77	2.45	0.016	IL24
TC1100009514.hg.1	5.79	7.08	2.45	0.0004	TMEM45B
TC0900012155.hg.1	6.66	7.96	2.45	0.0225	MSANTD3-TMEFF1
TC0500007738.hg.1	12.74	14.03	2.46	9.41e-06	MAP1B
TC0900012154.hg.1	6.83	8.14	2.49	0.0004	TMEFF1
TC0100017844.hg.1	5.92	7.28	2.55	0.0002	NID1
TC1700006786.hg.1	7.33	8.68	2.56	0.0004	ALOX15B
TC1700010723.hg.1	9.8	11.17	2.57	3.24e-06	PTRF
TC1100012020.hg.1	5.11	6.48	2.58	0.001	SESN3
TC0200010980.hg.1	6.98	8.35	2.59	0.0008	CCL20
TC1500010736.hg.1	10.91	12.3	2.62	3.9e-06	BLOC1S6
TC1700011808.hg.1	9.75	11.15	2.65	9.38e-06	ST6GALNAC2
TC0100011463.hg.1	7.15	8.57	2.68	9.42e-06	SYT14
TC0900012024.hg.1	8.65	10.08	2.69	0.0002	CLIC3
TC1500007379.hg.1	7.78	9.22	2.72	4.85e-05	FAM63B
TC2000007514.hg.1	7.84	9.28	2.72	1.7e-05	MMP9
TC1100012131.hg.1	9.82	11.32	2.83	2.38e-06	MMP1
TC0100015598.hg.1	9.36	10.88	2.87	6.3e-06	TXNIP
TC0100010078.hg.1	7.3	8.86	2.95	4.44e-05	IL6R
TC1100007227.hg.1	10.8	12.48	3.19	4.45e-07	HIPK3
TC1100009043.hg.1	7.82	9.53	3.28	5.28e-06	DIXDC1
TC0800011150.hg.1	7.4	9.14	3.34	1.09e-06	TP53INP1
TC0100017488.hg.1	10.39	12.2	3.52	6.94e-07	LBR
TC0900009860.hg.1	7.62	9.45	3.57	3.21e-07	AQP3
TC1600010561.hg.1	8.84	10.69	3.62	2.81e-05	CDH11
TC1500010407.hg.1	8.73	11.2	5.54	4.6e-08	ANPEP
