## Supplementary material for "Circular RNA circASH1L(4,5) protects microRNA-129-5p from target-directed microRNA degradation in human skin wound healing": Table S5 GO analysis of DE genes in keratinocytes with circASH1L silencing

### Sheet: GO_Biological_Process_2021_tabl
Top 10 biological processes (BP) terms enriched in DE genes in keratinocytes with circASH1L silencing
(P-value < 0.05, more than 5 DE genes enriched in each BP term, ranked by P-values)
Term	Overlap	P-value	Adjusted P-value	Odds Ratio	Combined Score	Genes
negative regulation of cellular process (GO:0048523)	52/566	4.09576e-06	0.014748843312148718	2.0931246525847693	25.966378195543182	PIWIL2;PIWIL1;CDKN1A;RARG;FHL1;DYSF;TXNDC12;FOXM1;FGF2;ANXA6;WDR6;ENPP1;APPL2;FGFBP1;P3H1;CGRRF1;SIRT2;EREG;TGFBR3;SFRP1;ADAM15;DDAH1;ADGRB1;IFNK;TXNIP;ZP3;CRYAB;GAS8;VAMP3;CTBP2;VPS4B;UBR2;PHB;ORC6;TP53INP1;AGR2;PLXNA2;SLIT3;TP53I11;TGFB2;EIF2AK2;FUZ;NMI;PTPN14;ALOX15B;CTNNB1;STRN;TAF6;TGFBI;FERMT2;FRK;CDKN3
regulation of epithelial cell proliferation (GO:0050678)	13/93	0.000432651	0.15251047874495596	3.2972727272727274	25.539288162290664	OSR2;TGFB2;TINF2;TGFA;FGF2;MTSS1;EREG;VEGFA;TGFBR3;EPB41L4B;SFRP1;SIX4;SOX9
extracellular matrix organization (GO:0030198)	28/300	0.000516043	0.15251047874495596	2.1013427109974425	15.905737356920152	LAMA5;SPARC;HTRA1;PDGFA;PLOD3;CAPG;NID1;FGF2;HAPLN1;MMP28;DAG1;HAS3;POSTN;TGFB2;MMP1;ITGA2;P3H1;MMP9;BMP1;ADAM15;COL5A1;MMP15;P4HA2;ADAM12;COL6A1;MFAP2;TGFBI;FBN1
positive regulation of cell-substrate junction organization (GO:0150117)	6/24	0.000719988	0.15251047874495596	6.735314932767162	48.73859437757993	NRP1;SFRP1;DUSP3;THY1;FERMT2;VEGFA
positive regulation of cell-matrix adhesion (GO:0001954)	8/44	0.000958405	0.15466925559866068	4.495508274231678	31.244861676213645	NRP1;EFEMP2;SFRP1;CEACAM6;THY1;EPHA1;FERMT2;VEGFA
regulation of epidermal growth factor receptor signaling pathway (GO:0042058)	10/67	0.00116114	0.17421918451732904	3.552725096322897	24.010574308542118	CCDC88A;RNF115;CEACAM1;DUSP3;AGR2;TGFA;MMP9;EPS15;EREG;HBEGF
negative regulation of cell migration (GO:0030336)	16/144	0.00133853	0.18538592429973086	2.538090128755365	16.79247605953428	TCAF1;DUSP3;LRP1;FUZ;THY1;FGF2;ALOX15B;PTPRG;SFRP1;RAP2B;ADAM15;TP53INP1;DAG1;HMOX1;EPHA1;VCL
phosphorylation (GO:0016310)	33/400	0.00148435	0.19796773020281297	1.8361995801134587	11.958766174564934	RNASEL;PANK2;PANK3;MAML1;DGKA;STK39;NUAK1;MKNK2;PIM1;STK38L;MAP3K9;MAP4K5;MARK2;SRPK2;CDK19;TGFB2;MAP3K1;LIMK2;LIMK1;EIF2AK2;DYRK1B;LMTK2;HIPK3;CDC25B;CDK9;CCNE1;STK17B;FAM20C;SGK3;FRK;CSNK1G2;DGKH;NEK11
wound healing (GO:0042060)	10/70	0.00163482	0.20299966077603035	3.37455579246624	21.65189913156863	EPB41L4B;TGFB2;SRF;FZD7;DYSF;ANXA6;PDGFA;HMOX1;FGF2;EREG
negative regulation of epithelial cell proliferation (GO:0050680)	10/72	0.00202968	0.20768169114421964	3.2653552513928057	20.24479394153921	TGFBR3;CEACAM1;SFRP1;TGFB2;SPARC;TINF2;SOX9;XDH;MTSS1;EREG
